# Nucleotide excision repair hotspots and coldspots of UV-induced DNA damage in the human genome

**DOI:** 10.1101/2020.04.16.045369

**Authors:** Yuchao Jiang, Wentao Li, Laura A Lindsey-Boltz, Yuchen Yang, Yun Li, Aziz Sancar

## Abstract

We recently developed high-throughput sequencing approaches, eXcision Repair sequencing (XR-seq) and Damage-seq, to generate genome-wide mapping of DNA excision repair and damage formation, respectively, with single-nucleotide resolution. Here, we used time-course XR-seq data to profile UV-induced excision repair dynamics, paired with Damage-seq data to quantify the overall induced DNA damage. We identified genome-wide repair hotspots exhibiting high-level nucleotide excision repair immediately after UV irradiation. We show that such repair hotspots do not result from hypersensitivity to DNA damage, and are thus not damage hotspots. We find that the earliest repair occurs preferentially in promoters and enhancers from open-chromatin regions. The repair hotspots are also significantly enriched for frequently interacting regions and super-enhancers, both of which are themselves hotspots for local chromatin interactions. Further interrogation of chromatin organization to include DNA replication timing allows us to conclude that early-repair hotspots are enriched for early-replication domains. Collectively, we report genome-wide early-repair hotspots of UV-induced damage, in association with chromatin states and epigenetic compartmentalization of the human genome.
