## Supplementary Tables for "Nucleotide excision repair hotspots and coldspots of UV-induced DNA damage in the human genome": Supplementary_Table_2.xlsx

### Sheet: (A) 64_repair_hotspot_plus
Genomic_coordinate	1m_1	1m_2	2m_1	2m_2	5m_1	5m_2	20m_1	20m_2	1h_1	1h_2	2h_1	2h_2	4h_1	4h_2
chr1:1015051-1015100	17	19	5	22	8	7	3	3	0	1	1	2	0	1
chr1:8150651-8150700	15	17	7	12	6	8	1	1	0	0	0	0	0	0
chr1:15152901-15152950	18	32	8	12	4	0	3	4	0	1	1	1	1	2
chr1:20092351-20092400	24	19	12	8	2	6	0	3	0	1	0	0	0	0
chr1:22345951-22346000	19	15	8	7	4	8	3	3	1	1	1	0	0	0
chr1:23080451-23080500	15	18	9	11	7	6	3	2	0	0	1	0	1	0
chr1:23087201-23087250	33	39	13	24	6	13	4	2	1	3	1	0	0	1
chr1:27318151-27318200	16	17	6	11	8	11	0	1	2	2	0	1	0	0
chr1:27925801-27925850	23	23	10	20	11	15	6	5	1	3	3	0	0	3
chr1:27925851-27925900	15	20	9	12	7	6	3	4	3	4	2	0	2	0
chr1:28189801-28189850	22	35	12	14	7	16	4	6	2	0	1	0	1	0
chr1:32397451-32397500	17	17	6	6	2	5	4	1	0	1	0	3	0	0
chr1:33538601-33538650	16	31	8	19	8	10	3	4	3	2	0	2	1	0
chr1:35915101-35915150	16	19	6	16	11	6	1	2	0	1	0	1	0	1
chr1:36852301-36852350	18	21	6	20	7	9	5	1	0	4	0	2	1	0
chr1:36852351-36852400	17	22	3	15	4	9	4	1	0	3	0	2	1	0
chr1:54584651-54584700	15	15	11	11	4	6	1	2	3	1	2	6	0	0
chr1:68084601-68084650	19	18	11	10	10	8	3	1	1	2	0	0	0	0
chr1:68698801-68698850	17	20	8	12	6	7	4	3	3	1	0	1	1	0
chr1:144989751-144989800	22	23	12	14	13	20	9	8	4	1	1	1	3	0
chr1:201431001-201431050	16	15	5	9	5	12	6	0	0	1	0	1	0	0
chr1:201682601-201682650	15	19	10	11	10	4	5	2	2	2	1	2	1	0
chr1:222543601-222543650	16	24	7	11	8	7	1	2	4	2	0	1	0	0
chr1:224488251-224488300	24	23	16	24	16	16	2	0	2	1	2	1	0	1
chr1:224488301-224488350	16	17	13	13	8	12	0	1	2	0	1	1	0	1
chr2:8774201-8774250	16	17	8	12	6	7	2	1	0	0	0	0	0	0
chr2:8774251-8774300	23	22	13	14	9	13	2	1	1	0	0	0	0	0
chr2:9252301-9252350	19	30	9	18	6	10	6	5	4	4	3	1	1	1
chr2:9283101-9283150	19	20	9	16	8	17	4	0	1	0	0	0	0	0
chr2:10638201-10638250	18	18	12	11	2	9	3	1	0	4	0	1	0	0
chr2:10638251-10638300	18	19	12	11	2	9	3	1	0	5	0	1	0	0
chr2:42360351-42360400	15	21	9	14	7	9	7	4	1	1	0	1	0	0
chr2:55390501-55390550	16	21	17	12	5	3	4	5	1	3	0	1	0	0
chr2:189530151-189530200	20	17	7	12	12	11	1	1	0	2	1	0	0	0
chr2:217357901-217357950	18	21	8	11	8	5	4	3	3	1	1	0	0	0
chr3:10412301-10412350	16	16	1	6	4	3	0	0	0	2	1	0	1	2
chr3:11160001-11160050	20	21	15	15	9	13	2	1	1	2	1	0	0	1
chr3:33705901-33705950	23	18	7	13	6	6	2	1	2	0	0	0	1	0
chr3:33705951-33706000	22	18	7	13	5	6	2	1	2	0	0	0	0	0
chr3:43800851-43800900	15	15	7	11	2	5	2	2	1	0	0	0	0	0
chr3:61650001-61650050	28	22	8	15	13	14	10	1	0	0	0	0	0	0
chr3:119812251-119812300	15	15	5	7	6	6	1	3	1	1	1	1	0	0
chr3:120149101-120149150	17	25	8	14	9	10	6	4	0	2	0	0	0	0
chr3:120149151-120149200	15	24	7	15	8	8	6	3	1	2	0	0	0	0
chr3:147663851-147663900	16	16	7	12	5	6	4	3	3	2	2	1	0	2
chr3:152274901-152274950	16	16	8	16	0	8	5	1	1	2	0	2	1	0
chr3:156846301-156846350	20	26	14	15	9	13	3	3	3	0	0	2	0	0
chr3:157154601-157154650	20	23	10	12	7	18	5	2	1	0	0	2	0	0
chr3:187704351-187704400	16	23	7	9	8	9	2	1	2	2	1	0	1	0
chr3:194214951-194215000	16	18	8	15	12	12	2	1	0	1	0	0	0	0
chr4:1076351-1076400	15	27	9	18	2	4	4	3	4	4	4	2	1	1
chr4:1076401-1076450	19	26	7	20	2	6	4	3	3	3	3	2	1	1
chr4:3294501-3294550	15	17	6	12	4	7	0	3	2	0	3	3	0	1
chr4:37630801-37630850	20	18	4	12	6	7	5	3	3	4	2	4	0	0
chr4:54554501-54554550	15	22	11	16	10	6	3	1	1	0	1	0	0	0
chr4:108179701-108179750	21	29	12	19	10	11	2	3	2	3	0	0	0	0
chr4:108179751-108179800	20	22	10	15	8	10	2	1	2	1	0	0	0	0
chr4:123704751-123704800	18	15	6	11	10	7	2	2	1	0	0	1	0	0
chr5:40437901-40437950	21	23	9	12	6	15	2	0	1	3	3	0	0	0
chr5:133362401-133362450	16	18	7	13	3	8	4	1	0	2	0	0	0	0
chr5:179051701-179051750	17	18	7	14	7	9	2	7	1	3	2	1	0	0
chr6:36391001-36391050	18	15	8	9	9	9	3	2	1	1	0	1	0	0
chr6:43598101-43598150	15	15	7	12	7	9	3	1	0	0	0	0	1	0
chr6:44458201-44458250	16	20	4	16	9	10	1	3	0	0	0	0	0	0
chr6:86159751-86159800	18	23	6	5	5	8	5	5	3	4	2	0	0	1
chr6:109156701-109156750	16	16	6	11	5	8	7	4	3	4	1	1	0	1
chr6:114685651-114685700	15	17	6	13	1	0	3	0	0	1	1	0	0	0
chr6:114685701-114685750	15	16	5	11	1	0	2	0	0	1	1	0	0	0
chr6:130008601-130008650	15	17	6	9	3	6	5	3	0	2	2	0	0	0
chr6:143592351-143592400	18	21	7	5	5	6	0	0	0	0	0	0	0	1
chr6:149353151-149353200	19	25	7	14	7	12	3	2	2	2	2	5	2	1
chr6:149353201-149353250	18	24	5	13	7	12	2	2	2	2	2	4	2	1
chr6:163338801-163338850	20	16	5	8	7	3	2	3	0	3	0	0	0	0
chr6:169497501-169497550	18	16	9	8	17	3	1	4	0	1	0	0	0	0
chr7:2673651-2673700	17	24	8	13	6	3	0	2	2	4	5	3	3	1
chr7:17814101-17814150	16	16	3	10	15	13	1	0	0	1	0	0	0	0
chr7:22711151-22711200	16	18	8	14	4	5	4	4	3	3	3	1	1	1
chr7:41741201-41741250	15	18	10	9	4	10	2	6	2	4	2	2	1	3
chr7:102632401-102632450	15	19	7	18	13	12	6	2	1	2	0	0	0	0
chr7:107580501-107580550	19	20	8	8	6	14	3	2	2	1	0	0	0	0
chr7:111468301-111468350	17	16	9	10	8	11	2	0	0	2	0	0	0	0
chr7:130530701-130530750	20	18	5	9	9	9	6	2	1	1	0	0	0	0
chr7:130530751-130530800	18	17	3	8	10	10	6	1	1	1	0	0	0	0
chr7:130929251-130929300	18	19	11	15	7	10	3	4	0	3	2	1	0	0
chr7:131318501-131318550	16	18	9	10	6	7	2	4	5	2	2	2	1	1
chr7:151189201-151189250	16	16	6	11	5	12	3	2	0	0	0	0	0	0
chr8:13224201-13224250	19	26	12	15	8	11	2	3	3	3	0	2	0	0
chr8:13224251-13224300	16	16	8	8	5	6	1	1	3	2	0	2	0	0
chr8:37595301-37595350	15	17	4	14	5	9	4	4	1	1	1	0	0	1
chr8:38713801-38713850	20	19	10	14	3	7	2	0	1	0	1	0	0	1
chr8:41113901-41113950	16	20	7	10	4	7	2	2	0	4	3	3	1	2
chr8:58473901-58473950	15	17	6	9	1	4	4	1	2	3	0	3	0	0
chr8:95232051-95232100	18	18	7	11	4	5	2	0	1	2	0	2	0	0
chr8:99410751-99410800	20	27	13	18	8	9	6	1	2	1	0	0	0	0
chr8:99422101-99422150	17	15	10	6	6	4	4	2	1	5	2	0	0	0
chr8:103766651-103766700	20	18	7	20	7	9	4	3	0	2	0	1	0	0
chr8:103820851-103820900	19	22	5	11	8	12	2	4	1	0	1	1	0	0
chr8:105743501-105743550	19	22	14	19	3	8	2	5	1	3	1	1	0	2
chr8:117752651-117752700	20	18	12	18	1	6	2	1	2	0	2	0	0	0
chr8:125642151-125642200	15	26	9	16	9	9	4	2	0	1	0	0	0	0
chr8:131012351-131012400	15	23	10	16	5	12	2	1	1	0	0	0	0	0
chr8:134165351-134165400	17	18	8	14	8	9	5	3	0	1	0	1	0	0
chr8:141555251-141555300	15	22	14	14	6	11	1	3	1	3	1	1	0	1
chr9:16058151-16058200	17	23	12	24	9	12	1	4	2	2	0	0	0	0
chr9:33151351-33151400	15	18	8	10	4	7	1	2	0	0	0	1	0	0
chr9:37995251-37995300	17	18	8	10	5	6	3	3	1	4	1	2	0	2
chr9:97707951-97708000	15	22	9	10	9	7	5	0	1	1	2	2	0	0
chr9:124034451-124034500	17	16	12	13	5	5	2	1	0	3	1	1	0	0
chr10:13812301-13812350	16	16	5	13	3	8	3	1	0	1	2	1	1	0
chr10:30026001-30026050	15	19	6	7	5	6	1	6	0	2	3	2	4	3
chr10:30026051-30026100	15	16	6	6	5	8	2	5	0	1	0	2	0	0
chr10:62704501-62704550	17	21	7	10	5	6	3	0	2	2	2	1	3	1
chr10:70992201-70992250	16	25	10	14	9	8	4	1	0	2	0	0	0	0
chr10:104957151-104957200	20	15	9	16	5	6	2	0	2	2	0	0	0	0
chr10:128948601-128948650	18	18	12	11	6	9	1	1	4	5	0	1	0	1
chr11:3168301-3168350	16	16	5	11	5	9	1	1	2	1	0	1	1	0
chr11:18656401-18656450	15	20	10	12	6	6	4	5	1	3	1	0	0	0
chr11:19686951-19687000	21	17	4	4	7	11	2	6	2	4	2	2	0	1
chr11:27234951-27235000	15	15	8	9	5	8	2	2	0	0	0	0	0	0
chr11:35571401-35571450	16	16	1	10	5	7	3	1	1	2	0	2	0	0
chr11:62321301-62321350	15	22	2	9	4	7	6	2	4	6	1	0	2	2
chr11:67777501-67777550	15	30	4	14	6	8	6	5	6	5	4	4	3	3
chr11:117110251-117110300	17	16	11	13	5	13	7	2	0	0	0	0	0	0
chr11:121915901-121915950	17	18	10	17	8	7	6	1	3	0	6	1	0	0
chr11:128206451-128206500	17	16	3	14	13	13	4	2	3	1	0	0	1	0
chr12:12889851-12889900	16	16	7	12	6	11	2	3	0	2	1	0	0	0
chr12:52575701-52575750	22	28	16	22	15	10	7	1	3	1	0	0	0	1
chr12:52575751-52575800	18	21	6	22	15	7	4	1	2	1	0	0	0	1
chr12:66285801-66285850	15	16	7	10	12	9	2	0	1	0	2	0	0	0
chr12:88323951-88324000	18	21	7	10	6	6	0	1	0	0	0	0	0	0
chr12:88324001-88324050	18	19	7	10	6	5	0	0	0	0	0	0	0	0
chr12:100536801-100536850	19	20	9	20	6	10	4	1	2	0	0	0	0	0
chr13:24044101-24044150	22	15	20	15	8	13	3	4	2	2	2	1	0	1
chr13:75346401-75346450	19	17	10	12	7	12	2	1	1	1	0	0	0	0
chr13:99095751-99095800	15	18	8	11	8	7	5	2	0	2	3	1	0	2
chr14:61994601-61994650	20	16	6	9	9	6	6	3	1	1	1	2	0	0
chr14:61994651-61994700	27	33	9	14	9	12	6	2	1	2	1	0	0	0
chr14:65095901-65095950	17	20	10	14	7	4	2	1	0	1	0	1	0	0
chr15:40559251-40559300	24	19	12	9	11	11	4	3	1	1	2	0	0	0
chr15:52821401-52821450	18	19	9	12	11	12	7	7	2	0	0	1	0	0
chr15:66085001-66085050	16	17	11	9	7	6	2	2	2	2	1	1	0	0
chr15:74709651-74709700	18	21	12	12	7	14	3	1	1	0	2	2	0	0
chr15:75965551-75965600	16	19	8	9	4	6	5	2	0	0	1	0	0	0
chr15:85956901-85956950	15	18	11	15	11	10	4	5	0	1	0	0	0	0
chr15:100191801-100191850	21	20	15	12	13	16	2	5	1	2	4	0	0	0
chr16:20880251-20880300	18	20	9	12	6	13	4	4	0	3	3	1	2	2
chr16:20880301-20880350	15	20	10	7	7	13	3	3	1	1	1	0	0	3
chr16:23434801-23434850	18	19	12	19	12	14	7	4	1	1	2	1	1	0
chr16:67011801-67011850	18	22	4	17	8	11	8	1	0	1	1	0	0	0
chr16:69564801-69564850	15	18	8	13	6	9	3	2	0	1	0	1	0	0
chr17:7490901-7490950	27	23	12	14	13	13	3	4	0	0	1	0	0	0
chr17:7490951-7491000	19	18	7	11	13	13	2	3	0	0	1	0	0	0
chr17:16893701-16893750	22	26	13	12	10	7	1	4	4	4	1	0	0	2
chr17:28760751-28760800	15	19	12	10	5	8	2	0	0	0	1	0	0	0
chr17:30602201-30602250	15	15	5	9	4	7	1	1	1	3	0	1	0	0
chr17:36833501-36833550	15	17	9	11	5	10	6	3	0	3	1	0	0	2
chr17:46564101-46564150	20	20	14	12	10	13	5	4	2	3	0	1	2	1
chr17:69437451-69437500	19	15	9	11	9	13	1	3	0	0	0	0	0	0
chr17:70419301-70419350	15	16	11	13	6	11	1	2	0	1	0	0	0	0
chr18:3037551-3037600	18	24	10	14	5	9	4	2	1	0	0	0	0	1
chr18:54558001-54558050	15	21	7	10	9	9	2	2	0	1	0	0	0	0
chr19:342951-343000	17	17	14	11	8	13	4	3	0	2	1	0	2	0
chr19:18597451-18597500	27	31	13	33	10	13	3	5	2	1	2	1	0	0
chr20:5638101-5638150	15	22	10	15	5	5	3	6	1	0	1	1	0	0
chr20:33193051-33193100	21	20	8	14	10	11	3	4	0	0	0	0	0	0
chr20:36825351-36825400	15	22	11	11	5	8	2	1	0	0	1	1	0	1
chr20:45583351-45583400	19	19	15	10	9	5	2	3	3	0	1	0	0	0
chr20:47299251-47299300	21	28	11	24	11	10	4	2	2	0	0	0	0	0
chr20:49989051-49989100	21	19	7	15	6	7	4	1	0	1	0	1	0	2
chr20:50366901-50366950	15	15	6	7	5	1	1	1	1	0	0	0	1	1
chr21:35899401-35899450	15	15	4	7	8	4	2	1	0	1	0	0	0	0
chr21:44782351-44782400	15	17	6	6	5	5	2	5	0	1	0	3	0	0
chr21:46807001-46807050	17	25	9	17	13	14	4	4	2	1	0	0	0	1
chr22:43333651-43333700	19	26	14	14	12	22	8	4	2	0	1	1	0	0
chr22:45608201-45608250	17	18	5	9	6	7	2	4	2	1	4	2	1	2

### Sheet: (B) 64_repair_hotspot_minus
Genomic_coordinate	1m_1	1m_2	2m_1	2m_2	5m_1	5m_2	20m_1	20m_2	1h_1	1h_2	2h_1	2h_2	4h_1	4h_2
chr1:24691801-24691850	15	21	7	15	8	4	3	4	3	1	0	1	0	0
chr1:25071401-25071450	15	16	8	10	1	11	2	2	2	2	2	1	1	1
chr1:27921151-27921200	19	20	6	7	6	6	3	1	0	1	1	0	0	1
chr1:32178251-32178300	15	20	6	10	5	6	1	4	2	2	4	5	5	2
chr1:54633651-54633700	18	21	5	11	2	3	2	0	0	2	2	1	3	3
chr1:55487801-55487850	15	22	8	15	7	6	5	1	1	1	0	1	0	0
chr1:68306201-68306250	18	20	13	8	10	11	2	3	0	0	0	0	0	0
chr1:87692351-87692400	16	21	1	14	3	3	2	3	2	2	2	1	1	1
chr1:110364001-110364050	18	18	12	14	14	12	4	0	0	2	2	1	0	0
chr1:145039851-145039900	17	23	8	12	12	11	13	9	5	3	3	0	0	0
chr1:145039951-145040000	15	17	5	12	10	8	3	3	3	2	5	2	2	1
chr1:167630851-167630900	15	17	5	10	3	8	3	0	0	0	1	1	0	0
chr1:183605401-183605450	15	15	9	10	6	7	5	4	2	0	1	0	0	0
chr1:192520101-192520150	22	19	9	6	9	4	6	3	1	2	0	1	0	0
chr1:192520151-192520200	22	23	9	7	12	6	7	2	1	2	0	1	0	0
chr1:201430551-201430600	19	19	12	6	8	15	2	1	2	2	0	2	1	0
chr1:202046101-202046150	17	23	11	15	8	14	3	3	1	0	1	0	0	0
chr1:205144651-205144700	20	17	11	22	16	12	2	7	1	0	0	0	0	0
chr1:227002801-227002850	22	20	10	21	12	9	2	3	2	1	0	0	0	0
chr2:10564301-10564350	15	15	10	9	1	3	2	4	0	0	4	2	4	3
chr2:25078601-25078650	19	20	8	12	5	4	2	0	3	3	4	4	4	4
chr2:25078651-25078700	17	16	8	10	7	5	2	1	3	2	4	4	4	4
chr2:43496251-43496300	21	18	13	14	12	11	4	2	0	0	1	1	1	0
chr2:46325001-46325050	16	21	8	14	4	5	1	1	1	3	5	2	1	1
chr2:46325051-46325100	17	22	10	14	5	5	2	1	1	3	5	2	1	2
chr2:97205951-97206000	15	19	11	10	9	9	0	3	1	0	0	0	0	0
chr2:97206001-97206050	16	19	10	10	7	7	0	5	0	0	0	0	0	0
chr2:100630451-100630500	15	17	2	12	7	12	2	0	0	2	0	0	0	0
chr2:109855101-109855150	23	29	14	15	11	11	4	4	1	0	0	1	0	0
chr2:120995151-120995200	23	18	13	11	12	13	2	4	1	0	0	0	0	0
chr2:164066951-164067000	16	18	7	7	7	13	2	3	2	2	1	3	1	1
chr2:172378751-172378800	20	22	9	25	6	10	4	3	2	5	1	0	0	0
chr2:172378801-172378850	20	22	8	23	6	10	3	3	2	5	2	2	0	0
chr2:176701901-176701950	15	16	8	15	3	10	2	0	0	1	0	1	0	0
chr2:208104051-208104100	21	17	10	15	13	12	7	6	1	1	0	0	0	0
chr2:218764301-218764350	20	20	11	16	13	6	4	4	1	2	0	0	0	0
chr3:9441601-9441650	16	22	8	16	9	8	5	4	4	2	1	2	0	0
chr3:9464451-9464500	16	19	5	11	7	11	4	1	0	2	0	0	0	0
chr3:51573551-51573600	18	19	9	10	4	6	4	3	3	2	1	0	1	0
chr3:69834351-69834400	16	18	12	8	9	10	5	5	0	1	0	0	0	0
chr3:71591801-71591850	18	27	11	13	6	8	2	2	2	0	1	0	0	0
chr3:71591851-71591900	15	17	7	10	2	6	2	2	2	0	1	0	0	0
chr3:137761001-137761050	21	15	7	18	8	7	2	1	0	0	0	0	0	0
chr3:152769401-152769450	20	18	11	19	9	13	1	7	1	2	0	0	0	0
chr3:156846101-156846150	15	17	7	9	5	6	2	2	1	2	1	0	0	0
chr3:177308051-177308100	19	17	9	10	11	16	4	1	1	6	1	0	1	0
chr3:183016751-183016800	15	15	10	7	1	0	0	3	2	1	1	0	0	0
chr3:196377901-196377950	19	17	5	13	9	13	5	4	1	2	1	0	0	0
chr4:7126951-7127000	19	18	9	9	7	5	1	4	0	1	0	0	0	0
chr4:7127001-7127050	16	22	7	9	6	4	2	3	0	2	0	1	0	1
chr4:40256751-40256800	17	17	4	8	6	7	1	3	3	3	2	4	2	2
chr4:40917901-40917950	15	15	10	4	6	7	1	2	3	1	2	0	1	1
chr4:186495001-186495050	17	24	13	13	3	9	1	2	0	4	0	1	1	0
chr5:41419051-41419100	18	17	11	14	6	11	6	4	1	3	0	1	0	0
chr5:71895551-71895600	15	16	7	12	2	4	1	1	0	1	0	3	0	0
chr5:77800751-77800800	15	21	19	14	12	7	4	3	1	2	0	0	0	0
chr5:175349301-175349350	16	15	8	12	6	7	3	1	1	0	0	0	0	0
chr6:43111301-43111350	15	15	9	13	10	9	7	7	0	0	0	0	0	0
chr6:143014651-143014700	20	18	5	16	11	10	4	4	2	1	0	1	0	0
chr6:154298351-154298400	16	18	9	13	0	0	0	0	0	1	2	0	0	1
chr6:169728601-169728650	18	29	13	14	4	8	3	0	3	1	2	0	1	0
chr7:43507201-43507250	18	15	6	12	4	9	6	0	6	1	2	1	0	0
chr7:73686951-73687000	21	30	12	15	7	9	6	0	1	3	0	0	0	1
chr7:100926351-100926400	16	18	9	20	9	8	3	3	0	1	0	0	0	0
chr7:105447151-105447200	18	19	9	8	9	11	2	7	3	3	0	0	0	0
chr7:127516501-127516550	16	15	14	11	7	12	3	1	1	0	1	1	0	0
chr8:8153601-8153650	21	18	9	16	10	10	3	3	0	3	0	0	0	0
chr8:11279301-11279350	20	18	8	14	11	13	2	0	1	2	1	1	0	1
chr8:22932251-22932300	22	22	6	14	6	6	1	1	0	4	1	3	0	0
chr8:23275201-23275250	16	15	6	11	6	5	6	4	1	1	1	2	0	3
chr8:25864751-25864800	20	15	6	11	7	10	1	1	2	1	1	3	1	0
chr8:27138601-27138650	19	23	8	14	5	5	5	3	1	2	1	0	0	1
chr8:42150701-42150750	21	17	8	16	2	6	3	5	1	1	1	0	0	0
chr8:48522901-48522950	19	18	12	10	3	6	1	1	1	2	0	1	0	0
chr8:57802601-57802650	15	16	10	12	11	8	2	4	1	0	0	0	1	0
chr8:59130901-59130950	16	16	6	5	1	4	0	1	1	1	1	1	1	1
chr8:59465451-59465500	15	21	10	12	6	7	1	0	0	1	0	1	0	0
chr8:81962951-81963000	21	21	15	18	11	8	0	1	1	0	0	0	0	0
chr8:89290551-89290600	19	15	5	8	5	13	2	1	0	2	1	0	0	0
chr8:95168701-95168750	17	17	9	10	8	7	2	3	2	1	0	1	0	0
chr8:104117601-104117650	16	22	6	14	7	7	2	3	1	1	1	0	0	0
chr8:105655301-105655350	16	17	12	11	2	7	3	3	0	2	0	0	0	0
chr8:119344801-119344850	15	16	13	11	10	5	3	2	2	1	0	0	0	0
chr8:125784451-125784500	21	23	19	11	8	11	5	4	1	2	2	0	0	0
chr8:128217601-128217650	15	17	6	11	9	5	2	0	1	0	2	1	0	0
chr9:16413551-16413600	15	15	6	11	11	6	4	3	0	0	0	0	0	0
chr9:36625401-36625450	15	20	7	12	4	10	2	1	2	2	0	0	0	0
chr9:78830251-78830300	16	16	8	10	8	10	7	2	1	3	1	0	0	0
chr9:91390251-91390300	18	19	9	22	6	9	1	1	0	2	0	1	0	0
chr9:116919051-116919100	22	28	14	21	12	14	9	4	1	3	3	2	2	3
chr9:116919101-116919150	17	26	12	17	13	11	7	4	2	3	2	2	0	0
chr9:127023701-127023750	17	21	8	18	4	8	1	3	0	0	0	0	0	0
chr10:79261151-79261200	15	21	9	11	6	9	1	3	1	5	0	0	0	0
chr10:79352801-79352850	16	19	8	10	7	9	2	4	0	0	0	1	0	0
chr10:79471251-79471300	19	16	11	10	8	11	3	3	1	4	1	0	0	0
chr10:79471301-79471350	23	19	10	10	9	10	3	1	1	5	1	0	0	0
chr10:114423351-114423400	20	18	7	12	4	9	2	3	1	1	1	1	1	1
chr10:114679551-114679600	16	18	14	12	14	13	4	1	2	1	0	0	0	0
chr10:124264351-124264400	15	24	4	11	5	6	2	2	4	2	0	0	1	2
chr11:6378601-6378650	18	16	11	13	10	11	7	6	0	2	2	2	0	1
chr11:62539201-62539250	19	19	6	9	4	10	2	6	2	1	2	0	0	1
chr11:65788551-65788600	15	21	8	12	5	8	3	2	2	1	0	2	0	0
chr11:65788601-65788650	15	21	8	11	5	8	2	2	2	1	0	2	0	0
chr11:77530451-77530500	20	25	17	18	7	15	4	5	0	2	2	1	0	1
chr11:93381501-93381550	15	15	5	8	3	8	6	0	2	0	0	1	0	0
chr11:120079601-120079650	16	15	7	7	4	5	2	2	2	0	2	0	0	0
chr11:126507801-126507850	15	17	8	8	6	11	4	1	2	4	0	0	0	0
chr12:6444901-6444950	15	17	10	11	5	6	3	2	0	2	0	0	0	0
chr12:11803201-11803250	15	15	10	9	8	7	1	2	1	1	2	1	3	2
chr12:32371001-32371050	17	15	10	16	7	6	3	1	0	0	0	0	0	0
chr12:50991351-50991400	22	22	12	13	10	17	4	3	0	2	0	1	0	0
chr12:50991401-50991450	22	28	13	17	11	15	5	3	1	1	0	1	0	0
chr12:63328151-63328200	17	20	7	12	5	4	5	6	3	4	2	2	0	0
chr12:96428501-96428550	17	18	6	11	3	5	2	2	1	3	0	0	0	0
chr12:96613651-96613700	15	21	7	6	3	6	3	0	1	2	0	1	0	0
chr12:108098051-108098100	18	16	10	13	3	3	1	1	0	1	0	0	0	0
chr12:116774601-116774650	17	16	9	9	9	6	2	2	0	2	1	0	0	0
chr12:123540651-123540700	18	15	5	5	4	10	5	1	0	3	0	0	1	0
chr13:27746451-27746500	15	17	9	9	5	8	4	4	1	4	1	1	0	1
chr13:44887951-44888000	15	15	4	12	1	6	1	1	0	0	1	1	0	0
chr13:97793951-97794000	19	15	6	8	8	12	3	4	0	1	0	0	0	0
chr14:54914001-54914050	20	23	8	12	4	6	2	1	0	0	0	0	0	0
chr14:54914051-54914100	20	23	8	12	4	7	2	1	0	0	0	0	0	0
chr15:40882051-40882100	15	15	4	19	6	8	2	1	0	0	0	2	0	0
chr15:74782251-74782300	24	19	10	11	3	12	4	2	1	0	1	1	1	0
chr15:75953501-75953550	17	15	8	12	7	11	3	2	3	2	2	3	0	2
chr15:91203851-91203900	22	23	8	17	10	18	2	3	0	1	0	0	0	0
chr16:3207551-3207600	19	19	8	9	5	8	6	4	2	3	0	0	1	0
chr16:23478101-23478150	15	15	10	14	3	1	2	2	1	3	3	1	1	1
chr16:70772401-70772450	21	25	7	16	9	12	9	4	0	7	5	5	1	1
chr16:86386901-86386950	17	17	6	16	4	4	1	0	1	0	0	1	0	0
chr17:7531101-7531150	22	20	13	13	5	12	9	6	2	3	3	2	0	0
chr17:38170051-38170100	19	24	15	18	8	11	6	5	1	1	1	0	0	0
chr17:38473751-38473800	17	16	5	10	6	6	6	2	1	2	0	1	0	0
chr17:39548651-39548700	15	15	7	8	3	9	4	3	1	1	1	0	0	0
chr17:54776901-54776950	15	20	8	12	7	9	3	1	1	0	0	1	0	0
chr17:74712251-74712300	15	18	8	14	6	10	6	3	0	1	1	0	0	0
chr18:12279201-12279250	19	15	6	12	11	10	3	3	1	5	2	3	0	1
chr18:12279251-12279300	20	17	7	13	11	11	2	3	1	4	2	3	0	1
chr18:33901801-33901850	18	16	10	6	6	5	3	2	0	2	2	3	1	3
chr18:33901851-33901900	19	15	5	8	4	6	3	3	2	2	2	3	1	2
chr18:56029701-56029750	18	27	10	11	7	15	6	4	0	0	0	1	0	0
chr20:327301-327350	16	16	6	7	6	2	1	1	4	0	0	0	0	0
chr20:4153201-4153250	16	21	3	9	4	5	3	2	4	3	0	0	0	0
chr20:17824151-17824200	17	19	5	9	9	11	2	8	0	2	2	0	1	1
chr20:18686251-18686300	17	19	12	11	11	9	3	1	0	1	0	2	2	1
chr20:32605501-32605550	15	15	5	5	5	11	3	2	1	2	1	0	0	1
chr20:33301251-33301300	16	20	12	16	8	8	4	1	2	1	0	1	0	1
chr20:44513701-44513750	16	24	8	16	5	6	7	2	2	1	0	0	0	0
chr20:52516301-52516350	15	16	9	13	4	7	2	3	1	2	1	1	0	0
chr20:52516351-52516400	15	21	8	16	7	6	5	4	1	3	1	1	0	0
chr20:55787701-55787750	19	15	8	10	1	1	0	1	0	1	3	1	2	2
chr21:30477701-30477750	17	15	9	13	5	10	4	4	1	2	0	1	0	1
chr22:19831951-19832000	15	17	6	6	3	6	7	2	3	3	1	2	2	3
chr22:44705301-44705350	21	22	5	15	4	5	1	3	0	2	0	2	0	0
chr22:46034801-46034850	16	25	9	12	6	5	5	1	1	1	1	0	0	0
