## Supplementary Tables for "Nucleotide excision repair hotspots and coldspots of UV-induced DNA damage in the human genome": Supplementary_Table_3.xlsx

### Sheet: (A) 64_repair_coldspot_plus
Genomic_coordinate	1m_1	1m_2	2m_1	2m_2	5m_1	5m_2	20m_1	20m_2	1h_1	1h_2	2h_1	2h_2	4h_1	4h_2
chr1:1087151-1087200	0	0	0	1	0	0	1	0	1	3	7	1	11	12
chr1:1917801-1917850	1	2	0	1	0	0	1	0	0	1	3	5	9	11
chr1:3418601-3418650	1	5	3	2	4	4	1	3	5	7	7	12	23	21
chr1:3418651-3418700	1	5	3	2	3	4	1	3	4	5	4	9	15	16
chr1:6197951-6198000	0	2	0	2	0	0	0	1	2	0	3	5	12	11
chr1:18119101-18119150	1	4	1	2	0	2	1	0	3	2	5	4	10	9
chr1:40149951-40150000	1	2	3	2	0	2	2	0	6	0	3	7	12	14
chr1:61390451-61390500	2	2	4	4	0	1	2	1	1	3	9	8	9	10
chr1:116184851-116184900	1	1	1	2	1	0	0	0	2	3	3	1	10	9
chr2:26734001-26734050	1	0	0	0	0	0	0	0	0	4	6	5	11	11
chr2:130570501-130570550	2	4	2	0	0	0	0	0	3	1	5	5	11	11
chr2:240301451-240301500	1	1	1	0	1	3	1	1	2	4	4	5	14	11
chr2:242690601-242690650	3	0	1	0	2	0	1	2	2	2	4	1	12	9
chr3:36872801-36872850	1	2	0	0	1	1	0	1	0	2	4	3	11	9
chr4:3437251-3437300	0	1	0	1	0	0	0	0	1	1	2	6	9	9
chr4:6565101-6565150	1	0	0	1	0	1	1	1	2	2	5	8	9	9
chr4:122988301-122988350	0	2	3	2	0	0	2	0	0	1	1	2	9	9
chr5:1252901-1252950	0	1	0	0	0	0	1	0	2	1	3	8	11	12
chr5:1337051-1337100	1	0	0	0	0	0	0	1	1	2	1	3	9	9
chr6:1522801-1522850	1	2	1	0	1	2	0	1	3	4	2	2	9	9
chr6:52149351-52149400	1	0	0	3	0	1	2	2	4	1	4	1	10	9
chr8:1106701-1106750	0	0	2	2	1	2	0	0	3	0	7	5	13	12
chr8:41002201-41002250	1	3	1	2	1	0	1	0	1	1	3	2	9	10
chr8:80524401-80524450	0	0	0	0	0	0	0	0	0	2	2	3	9	9
chr9:6008201-6008250	1	1	1	1	0	0	1	1	1	1	3	2	9	15
chr9:116172551-116172600	1	1	2	0	0	1	0	4	3	0	6	7	10	10
chr9:138274051-138274100	1	4	2	5	0	0	0	0	1	2	6	7	16	10
chr10:1233301-1233350	1	1	2	1	0	0	1	1	0	1	4	3	9	13
chr10:11485751-11485800	1	2	2	1	0	0	1	2	4	5	7	6	9	10
chr10:35930651-35930700	0	1	0	0	2	0	3	1	4	3	4	3	9	9
chr10:43614951-43615000	1	0	0	0	0	0	1	0	2	1	4	2	11	9
chr10:106400451-106400500	1	0	0	0	0	0	0	1	0	0	1	2	10	9
chr11:133035601-133035650	0	0	0	0	0	1	1	0	3	2	1	2	10	9
chr12:49993901-49993950	5	1	3	3	1	1	0	0	2	2	8	4	9	12
chr12:132271001-132271050	1	0	2	3	0	2	1	0	1	3	6	3	9	9
chr14:23513601-23513650	0	2	1	2	1	1	0	2	0	1	6	3	9	9
chr14:95623501-95623550	0	1	0	1	0	0	1	1	2	2	4	6	11	9
chr14:105556651-105556700	0	3	0	2	0	2	2	1	1	6	13	6	15	10
chr15:79370301-79370350	1	0	0	0	1	0	1	0	1	3	1	3	10	10
chr15:79370351-79370400	1	0	0	0	1	0	1	0	1	3	1	3	10	10
chr16:4833651-4833700	0	3	1	1	0	2	1	2	3	3	8	8	12	9
chr16:22385551-22385600	5	2	1	5	1	1	1	0	0	0	2	1	9	10
chr17:1928501-1928550	0	2	0	2	0	0	0	0	0	0	1	0	14	11
chr17:66016101-66016150	0	1	1	2	0	0	2	3	2	4	2	2	11	10
chr19:7990851-7990900	0	0	1	0	1	0	1	0	2	2	5	6	9	9
chr19:12880801-12880850	0	0	0	2	2	0	1	0	2	3	8	5	10	12
chr19:58546551-58546600	0	0	1	1	2	1	0	1	1	2	5	4	9	9
chr20:62876001-62876050	2	1	2	1	0	0	1	0	4	3	5	5	10	9

### Sheet: (B) 64_repair_coldspot_minus
Genomic_coordinate	1m_1	1m_2	2m_1	2m_2	5m_1	5m_2	20m_1	20m_2	1h_1	1h_2	2h_1	2h_2	4h_1	4h_2
chr1:144994801-144994850	0	0	1	1	2	1	2	0	2	5	4	4	11	12
chr1:157190001-157190050	1	1	1	2	0	1	0	0	1	1	3	1	9	9
chr1:212104601-212104650	4	5	0	4	3	1	3	2	7	3	4	3	9	10
chr1:226041501-226041550	0	3	1	4	2	1	2	2	2	4	4	1	11	10
chr1:226041551-226041600	0	3	1	4	2	1	2	1	2	3	4	1	11	10
chr1:226617051-226617100	2	1	2	0	0	0	1	0	0	0	3	7	9	10
chr1:226617101-226617150	2	1	1	0	0	0	1	0	0	0	2	5	9	10
chr2:20398301-20398350	3	4	1	3	1	1	1	2	3	4	5	7	11	9
chr2:99225551-99225600	0	2	1	1	1	1	1	2	3	1	6	3	9	10
chr2:231855601-231855650	0	1	1	1	0	0	0	0	0	1	3	5	9	10
chr3:27525751-27525800	0	3	0	2	0	1	0	0	1	1	1	4	11	13
chr3:46792301-46792350	1	2	2	0	0	1	0	0	2	1	1	3	10	9
chr3:128323951-128324000	1	1	1	1	0	0	0	1	4	3	4	7	9	9
chr4:2845651-2845700	2	0	0	0	0	0	0	0	2	3	6	4	11	11
chr4:55524001-55524050	0	1	0	1	1	2	1	1	2	2	3	4	10	9
chr5:60140001-60140050	2	2	1	3	2	1	0	2	2	3	3	5	9	9
chr5:73205451-73205500	0	0	2	0	1	1	0	1	2	3	5	5	9	13
chr5:73205501-73205550	2	0	0	1	0	0	0	1	3	5	3	7	12	12
chr5:83680651-83680700	0	1	0	0	0	1	0	0	2	0	2	4	10	12
chr5:127874301-127874350	0	3	1	2	0	0	1	0	0	1	5	2	9	9
chr7:45125451-45125500	3	2	1	2	1	0	0	0	2	6	3	5	9	10
chr7:152161051-152161100	0	1	0	0	0	0	0	0	0	0	1	1	9	14
chr8:3306151-3306200	1	2	1	0	0	0	2	0	1	0	1	0	10	10
chr8:20996201-20996250	2	2	1	0	0	0	1	0	0	1	4	4	9	10
chr8:47829401-47829450	3	1	0	0	1	1	1	0	2	0	2	0	9	10
chr9:35689551-35689600	1	5	5	3	2	1	2	3	1	2	3	5	14	12
chr9:35689601-35689650	1	4	2	1	2	0	1	1	1	2	3	4	12	11
chr10:43541151-43541200	3	2	0	0	1	1	1	0	1	4	6	2	10	10
chr11:70576751-70576800	2	0	0	1	0	1	1	2	1	0	3	4	9	11
chr11:70576801-70576850	1	0	0	1	0	1	1	1	1	0	3	4	9	11
chr11:134261801-134261850	0	1	3	0	1	0	0	0	0	0	3	3	10	11
chr12:1902851-1902900	1	0	0	1	0	0	0	1	1	3	5	1	12	10
chr12:48723651-48723700	0	1	0	0	0	1	1	0	3	2	8	8	11	9
chr13:112710351-112710400	0	0	0	0	0	0	0	0	2	0	0	2	10	12
chr14:93696901-93696950	2	2	1	1	1	1	5	0	2	2	1	2	10	9
chr14:99819151-99819200	1	0	0	1	2	1	0	0	1	2	2	3	10	9
chr14:101108601-101108650	1	2	1	0	0	1	1	0	2	2	3	6	11	11
chr16:22019901-22019950	1	0	1	2	0	3	1	3	1	2	1	2	11	10
chr16:88798301-88798350	1	4	2	5	2	2	4	5	6	1	5	12	21	11
chr16:88798351-88798400	1	4	2	4	2	2	4	5	5	1	5	11	19	9
chr17:47987851-47987900	0	0	0	0	0	0	0	0	1	1	0	1	9	9
chr17:48638501-48638550	1	3	0	2	2	1	1	2	3	1	3	12	12	12
chr17:80918001-80918050	2	4	0	2	2	1	2	3	2	1	1	5	9	9
chr19:496401-496450	0	0	2	0	0	0	0	2	0	0	1	2	13	11
chr19:11364301-11364350	0	0	0	1	0	0	1	1	0	1	4	2	10	11
chr19:39687851-39687900	1	0	0	0	0	1	0	0	2	1	1	1	9	9
chr19:45494401-45494450	1	2	1	0	1	1	0	0	1	1	6	5	9	10
chr19:45494451-45494500	0	0	0	0	0	1	0	0	1	1	3	5	9	10
chr19:47763951-47764000	2	1	2	2	0	0	1	1	2	2	2	4	9	11
chr19:50036651-50036700	5	2	4	1	1	2	1	4	1	4	7	7	9	9
chr19:50796151-50796200	0	2	1	0	0	0	0	0	2	0	2	6	12	10
chr20:24873401-24873450	0	2	1	1	0	0	1	0	1	5	3	3	9	14
chr21:43892001-43892050	1	1	3	0	0	0	0	1	2	2	3	4	9	9
chr22:39656501-39656550	1	0	0	1	2	1	2	2	2	1	6	4	14	9
chr22:39656551-39656600	1	0	0	0	0	1	1	2	1	1	4	6	11	9
chr22:48698851-48698900	0	0	0	0	0	0	1	0	0	1	3	3	11	10
chr22:49942951-49943000	2	1	0	0	1	1	1	0	0	0	2	4	10	10
