## Supplementary Tables for "Nucleotide excision repair hotspots and coldspots of UV-induced DNA damage in the human genome": Supplementary_Table_4.xlsx

### Sheet: (A) CPD_repair_hotspot_plus
Genomic_coordinate	XR_CPD_12min_1
chr1:10754801-10754850	14
chr1:17880751-17880800	14
chr1:36852301-36852350	13
chr1:64599051-64599100	12
chr1:156186301-156186350	23
chr1:156186351-156186400	22
chr1:156186401-156186450	12
chr1:206848451-206848500	13
chr1:228581251-228581300	12
chr1:249167401-249167450	15
chr2:20155801-20155850	14
chr2:20155851-20155900	14
chr2:43037851-43037900	26
chr2:201621901-201621950	12
chr2:238449651-238449700	13
chr2:238449701-238449750	14
chr3:14445451-14445500	12
chr3:14445501-14445550	12
chr3:123453251-123453300	15
chr3:123967501-123967550	12
chr3:137838351-137838400	14
chr3:137838401-137838450	14
chr3:140911151-140911200	20
chr3:140911201-140911250	20
chr3:158427651-158427700	13
chr3:158427701-158427750	15
chr3:161285951-161286000	12
chr4:187387651-187387700	16
chr4:187387701-187387750	16
chr5:34489751-34489800	12
chr5:74054701-74054750	17
chr5:74054751-74054800	16
chr5:83730001-83730050	12
chr5:83730051-83730100	12
chr5:172297451-172297500	14
chr6:12403901-12403950	12
chr6:12403951-12404000	12
chr6:56716851-56716900	12
chr6:81477801-81477850	12
chr6:119558551-119558600	16
chr6:119558601-119558650	23
chr6:119558651-119558700	25
chr7:4784851-4784900	13
chr7:27174301-27174350	12
chr8:134310301-134310350	12
chr8:134372901-134372950	17
chr8:134848001-134848050	14
chr8:134848051-134848100	12
chr9:14243301-14243350	14
chr9:14243351-14243400	14
chr9:123975701-123975750	18
chr10:43270251-43270300	24
chr11:18656401-18656450	21
chr11:27740151-27740200	12
chr11:35282451-35282500	13
chr11:47236801-47236850	13
chr11:67142001-67142050	13
chr11:67142051-67142100	13
chr11:128778651-128778700	21
chr11:128778701-128778750	21
chr12:754901-754950	15
chr12:27695801-27695850	12
chr12:46383551-46383600	13
chr12:109116801-109116850	13
chr12:109116851-109116900	13
chr12:118809401-118809450	12
chr12:125389551-125389600	14
chr13:95740351-95740400	12
chr13:97183451-97183500	16
chr14:53477701-53477750	12
chr14:53477751-53477800	15
chr14:57816251-57816300	12
chr14:88237751-88237800	16
chr15:40126051-40126100	14
chr15:75744551-75744600	12
chr16:11444851-11444900	13
chr16:67897301-67897350	17
chr16:67897351-67897400	14
chr17:13965751-13965800	12
chr17:22020701-22020750	32
chr17:28760651-28760700	13
chr17:31149701-31149750	14
chr17:31149751-31149800	15
chr17:31149801-31149850	26
chr17:41466101-41466150	12
chr17:41466151-41466200	16
chr17:45266501-45266550	17
chr17:45266551-45266600	38
chr17:45266601-45266650	21
chr18:20015451-20015500	12
chr19:6423951-6424000	13
chr19:23254201-23254250	15
chr19:47164701-47164750	12
chr19:47164751-47164800	16
chr20:11206251-11206300	18
chr20:11791951-11792000	12
chr20:34104351-34104400	13
chr21:40127651-40127700	12
chr22:41444901-41444950	14

### Sheet: (B) CPD_repair_hotspot_minus
Genomic_coordinate	XR_CPD_12min_1
chr1:55702401-55702450	13
chr1:59582701-59582750	17
chr1:59582751-59582800	16
chr1:85401951-85402000	12
chr1:155149201-155149250	12
chr1:156186251-156186300	16
chr1:169843651-169843700	12
chr1:201106951-201107000	12
chr1:246981251-246981300	26
chr2:26100651-26100700	21
chr2:26241101-26241150	13
chr2:37938601-37938650	13
chr2:46536901-46536950	12
chr2:72162351-72162400	13
chr2:133036001-133036050	17
chr2:151024251-151024300	12
chr2:199173901-199173950	16
chr2:208104351-208104400	13
chr2:208104401-208104450	15
chr3:23824701-23824750	13
chr3:58478451-58478500	13
chr3:58478501-58478550	16
chr3:97591251-97591300	13
chr3:160167651-160167700	18
chr3:160167701-160167750	20
chr3:195269251-195269300	12
chr4:56262001-56262050	16
chr4:56262051-56262100	16
chr4:81019051-81019100	16
chr4:144305901-144305950	12
chr5:16894801-16894850	14
chr5:110471851-110471900	12
chr5:110471901-110471950	15
chr5:111296351-111296400	12
chr6:11231251-11231300	12
chr6:32939501-32939550	12
chr6:41680651-41680700	14
chr6:119558601-119558650	36
chr6:119558651-119558700	17
chr6:151136351-151136400	14
chr8:10657351-10657400	12
chr8:29939501-29939550	18
chr8:62504051-62504100	12
chr8:102217101-102217150	12
chr8:128747551-128747600	13
chr8:128747601-128747650	13
chr8:128962051-128962100	14
chr8:128962101-128962150	14
chr8:144577351-144577400	13
chr9:14243351-14243400	13
chr9:35798751-35798800	14
chr9:37618001-37618050	14
chr9:134000851-134000900	12
chr10:134232401-134232450	12
chr10:134232451-134232500	13
chr11:75337401-75337450	13
chr11:116897401-116897450	16
chr11:116897451-116897500	16
chr12:48329051-48329100	12
chr12:55658951-55659000	12
chr12:68304601-68304650	13
chr12:68304651-68304700	12
chr12:115573651-115573700	12
chr12:115573701-115573750	13
chr13:114461801-114461850	13
chr13:114461851-114461900	13
chr14:28694551-28694600	12
chr14:55604201-55604250	19
chr14:55604251-55604300	20
chr14:69526851-69526900	12
chr14:88237751-88237800	12
chr14:102783251-102783300	18
chr14:102783301-102783350	17
chr15:91445551-91445600	16
chr16:4360051-4360100	13
chr16:80617451-80617500	13
chr17:2262801-2262850	12
chr17:8198701-8198750	15
chr17:8198751-8198800	13
chr17:22020701-22020750	45
chr17:29412701-29412750	16
chr17:29412751-29412800	15
chr17:31149751-31149800	13
chr17:38608651-38608700	12
chr17:38608701-38608750	12
chr17:46126101-46126150	13
chr17:54776901-54776950	12
chr17:63290401-63290450	13
chr18:33889651-33889700	17
chr19:1155151-1155200	13
chr19:2247201-2247250	14
chr19:45842001-45842050	12
chr20:48760951-48761000	12
