## Supplementary Tables for "Nucleotide excision repair hotspots and coldspots of UV-induced DNA damage in the human genome": Supplementary_Table_6.xlsx

### Sheet: (A) CPD_damage_hotspot_plus
Genomic_coordinate	Damage_CPD_0min_1
chr1:110891051-110891100	12
chr1:144996601-144996650	11
chr1:145000651-145000700	13
chr1:145013001-145013050	15
chr1:145077351-145077400	14
chr1:145116751-145116800	13
chr1:158866751-158866800	12
chr1:170677151-170677200	13
chr1:170965951-170966000	11
chr1:170984651-170984700	11
chr1:183516151-183516200	12
chr1:194107201-194107250	11
chr1:200370701-200370750	11
chr1:201803801-201803850	12
chr1:204040201-204040250	11
chr1:215968351-215968400	11
chr1:226632301-226632350	12
chr2:3523801-3523850	11
chr2:6528401-6528450	11
chr2:27911051-27911100	11
chr2:49463951-49464000	11
chr2:72446801-72446850	13
chr2:102746901-102746950	11
chr2:164204351-164204400	11
chr2:174674401-174674450	11
chr3:46364751-46364800	15
chr3:52462051-52462100	12
chr3:97003251-97003300	11
chr3:147644451-147644500	11
chr3:150546001-150546050	12
chr3:154579001-154579050	11
chr3:186787351-186787400	13
chr4:48101-48150	15
chr4:89167051-89167100	15
chr4:139327651-139327700	14
chr5:1262551-1262600	12
chr5:39062501-39062550	12
chr5:73707301-73707350	11
chr5:79322651-79322700	11
chr5:80294401-80294450	11
chr5:112180901-112180950	13
chr5:124320151-124320200	12
chr5:145422701-145422750	11
chr6:54100001-54100050	12
chr6:74769901-74769950	11
chr6:83969501-83969550	12
chr6:84738101-84738150	12
chr6:103910701-103910750	13
chr6:127239451-127239500	13
chr6:148543051-148543100	11
chr7:33961651-33961700	11
chr7:43593401-43593450	11
chr7:79849201-79849250	11
chr7:91698001-91698050	11
chr7:96083351-96083400	12
chr7:119996901-119996950	11
chr8:14271151-14271200	11
chr8:18895901-18895950	12
chr8:20897451-20897500	11
chr8:41818151-41818200	11
chr8:49760801-49760850	12
chr8:56605551-56605600	12
chr8:60668101-60668150	15
chr8:78125651-78125700	11
chr8:122634251-122634300	12
chr8:126290901-126290950	11
chr9:2087551-2087600	13
chr9:2842201-2842250	11
chr9:101870101-101870150	13
chr10:60041101-60041150	11
chr10:62792701-62792750	11
chr10:65696651-65696700	12
chr10:119493251-119493300	11
chr11:8453351-8453400	11
chr11:47083451-47083500	11
chr11:61408051-61408100	11
chr11:68291301-68291350	11
chr11:81473551-81473600	11
chr11:105482351-105482400	12
chr12:5036851-5036900	11
chr12:50692151-50692200	11
chr12:61847051-61847100	11
chr12:62982301-62982350	11
chr12:89625251-89625300	12
chr13:34756701-34756750	11
chr13:97853201-97853250	12
chr14:20605851-20605900	11
chr14:79116351-79116400	11
chr16:47406751-47406800	11
chr17:44214501-44214550	13
chr19:57718051-57718100	11

### Sheet: (B) CPD_damage_hotspot_minus
Genomic_coordinate	Damage_CPD_0min_1
chr1:69598151-69598200	11
chr1:115282601-115282650	11
chr1:117882501-117882550	13
chr1:144988551-144988600	12
chr1:145018301-145018350	12
chr1:145030151-145030200	11
chr1:145054351-145054400	11
chr1:152012701-152012750	12
chr1:186020451-186020500	12
chr2:40423051-40423100	11
chr2:41338001-41338050	12
chr2:61430801-61430850	11
chr2:70475151-70475200	11
chr2:73272101-73272150	11
chr2:80531051-80531100	11
chr2:109587151-109587200	11
chr2:158260501-158260550	13
chr2:191676501-191676550	11
chr2:232026701-232026750	12
chr3:59675401-59675450	11
chr3:99085001-99085050	11
chr3:160544751-160544800	11
chr3:162334301-162334350	12
chr3:181909051-181909100	11
chr3:184535801-184535850	11
chr4:60101-60150	14
chr4:14136301-14136350	11
chr4:104764651-104764700	11
chr4:113994801-113994850	11
chr4:138612551-138612600	11
chr4:155503401-155503450	11
chr4:177700601-177700650	11
chr4:178362951-178363000	13
chr4:184431801-184431850	13
chr5:57794851-57794900	11
chr5:91704301-91704350	12
chr5:96446051-96446100	12
chr5:169113501-169113550	11
chr6:16177651-16177700	14
chr6:41205601-41205650	11
chr6:57278751-57278800	13
chr6:90043551-90043600	11
chr6:90054901-90054950	13
chr6:144891401-144891450	11
chr6:155122201-155122250	11
chr6:160754051-160754100	12
chr7:7912551-7912600	11
chr7:39648051-39648100	12
chr7:95389351-95389400	11
chr8:19727501-19727550	14
chr8:82173551-82173600	11
chr8:101545751-101545800	11
chr8:103057201-103057250	13
chr8:107340901-107340950	11
chr9:23772301-23772350	12
chr9:132808051-132808100	11
chr10:90701301-90701350	11
chr10:96970701-96970750	11
chr10:112343301-112343350	12
chr10:117501851-117501900	13
chr11:43660001-43660050	11
chr12:75357351-75357400	11
chr12:101046101-101046150	14
chr13:65085901-65085950	11
chr13:66435551-66435600	11
chr14:101257601-101257650	11
chr15:60743201-60743250	12
chr18:3272101-3272150	12
chr18:23420901-23420950	12
chr18:58893701-58893750	12
chr18:61708451-61708500	15
chr18:68927401-68927450	11
chr19:38191751-38191800	11
chr20:24762901-24762950	11
chr20:50428551-50428600	12
chr21:11097201-11097250	13
chr21:29703501-29703550	13
chr21:39864701-39864750	11
