## Supplementary Tables for "Nucleotide excision repair hotspots and coldspots of UV-induced DNA damage in the human genome": Supplementary_Table_8.xlsx

### Sheet: (A) (6-4)PP repair hotspots
seqnames	start	end	width	strand	fire	superenhancer	loop
chr1	1015051	1015100	50	+	0	0	0
chr1	8150651	8150700	50	+	1	0	3
chr1	15152901	15152950	50	+	0	0	0
chr1	20092351	20092400	50	+	0	0	0
chr1	22345951	22346000	50	+	0	0	0
chr1	23080451	23080500	50	+	0	0	2
chr1	23087201	23087250	50	+	0	0	2
chr1	27318151	27318200	50	+	0	0	0
chr1	27925801	27925850	50	+	0	0	1
chr1	27925851	27925900	50	+	0	0	1
chr1	28189801	28189850	50	+	0	0	0
chr1	32397451	32397500	50	+	1	0	2
chr1	33538601	33538650	50	+	0	0	1
chr1	35915101	35915150	50	+	0	0	1
chr1	36852301	36852350	50	+	0	1	0
chr1	36852351	36852400	50	+	0	1	0
chr1	54584651	54584700	50	+	0	0	3
chr1	68084601	68084650	50	+	1	0	1
chr1	68698801	68698850	50	+	0	0	4
chr1	144989751	144989800	50	+	0	0	7
chr1	201431001	201431050	50	+	0	0	0
chr1	201682601	201682650	50	+	1	0	7
chr1	222543601	222543650	50	+	0	0	11
chr1	224488251	224488300	50	+	0	0	1
chr1	224488301	224488350	50	+	0	0	1
chr1	24691801	24691850	50	-	1	0	3
chr1	25071401	25071450	50	-	0	0	0
chr1	27921151	27921200	50	-	0	0	1
chr1	32178251	32178300	50	-	0	0	0
chr1	54633651	54633700	50	-	0	0	3
chr1	55487801	55487850	50	-	0	0	0
chr1	68306201	68306250	50	-	0	0	3
chr1	87692351	87692400	50	-	0	0	4
chr1	110364001	110364050	50	-	0	0	0
chr1	145039851	145039900	50	-	1	0	7
chr1	145039951	145040000	50	-	2	0	7
chr1	167630851	167630900	50	-	0	0	0
chr1	183605401	183605450	50	-	0	0	0
chr1	192520101	192520150	50	-	0	0	3
chr1	192520151	192520200	50	-	0	0	3
chr1	201430551	201430600	50	-	0	0	0
chr1	202046101	202046150	50	-	0	0	0
chr1	205144651	205144700	50	-	0	0	0
chr1	227002801	227002850	50	-	0	0	0
chr2	8774201	8774250	50	+	0	0	0
chr2	8774251	8774300	50	+	0	0	0
chr2	9252301	9252350	50	+	0	0	0
chr2	9283101	9283150	50	+	1	0	3
chr2	10638201	10638250	50	+	0	0	0
chr2	10638251	10638300	50	+	0	0	0
chr2	42360351	42360400	50	+	1	0	5
chr2	55390501	55390550	50	+	1	0	10
chr2	189530151	189530200	50	+	1	0	15
chr2	217357901	217357950	50	+	0	0	7
chr2	10564301	10564350	50	-	0	0	2
chr2	25078601	25078650	50	-	0	0	0
chr2	25078651	25078700	50	-	0	0	0
chr2	43496251	43496300	50	-	1	0	5
chr2	46325001	46325050	50	-	1	0	4
chr2	46325051	46325100	50	-	1	0	4
chr2	97205951	97206000	50	-	0	0	0
chr2	97206001	97206050	50	-	0	0	0
chr2	100630451	100630500	50	-	1	1	4
chr2	109855101	109855150	50	-	1	0	1
chr2	120995151	120995200	50	-	0	0	0
chr2	164066951	164067000	50	-	0	0	3
chr2	172378751	172378800	50	-	0	0	2
chr2	172378801	172378850	50	-	0	0	2
chr2	176701901	176701950	50	-	0	0	0
chr2	208104051	208104100	50	-	1	1	3
chr2	218764301	218764350	50	-	1	0	4
chr3	10412301	10412350	50	+	0	0	0
chr3	11160001	11160050	50	+	0	0	0
chr3	33705901	33705950	50	+	1	0	1
chr3	33705951	33706000	50	+	1	0	1
chr3	43800851	43800900	50	+	0	0	0
chr3	61650001	61650050	50	+	0	0	1
chr3	119812251	119812300	50	+	0	0	6
chr3	120149101	120149150	50	+	0	1	1
chr3	120149151	120149200	50	+	0	1	1
chr3	147663851	147663900	50	+	0	0	1
chr3	152274901	152274950	50	+	0	0	0
chr3	156846301	156846350	50	+	0	0	9
chr3	157154601	157154650	50	+	0	0	3
chr3	187704351	187704400	50	+	1	0	4
chr3	194214951	194215000	50	+	1	0	2
chr3	9441601	9441650	50	-	0	0	0
chr3	9464451	9464500	50	-	0	0	0
chr3	51573551	51573600	50	-	0	0	1
chr3	69834351	69834400	50	-	1	0	5
chr3	71591801	71591850	50	-	0	0	9
chr3	71591851	71591900	50	-	0	0	9
chr3	137761001	137761050	50	-	0	0	0
chr3	152769401	152769450	50	-	0	0	5
chr3	156846101	156846150	50	-	0	0	9
chr3	177308051	177308100	50	-	0	0	2
chr3	183016751	183016800	50	-	0	0	2
chr3	196377901	196377950	50	-	0	0	0
chr4	1076351	1076400	50	+	0	0	0
chr4	1076401	1076450	50	+	0	0	0
chr4	3294501	3294550	50	+	0	0	0
chr4	37630801	37630850	50	+	0	0	0
chr4	54554501	54554550	50	+	0	0	10
chr4	108179701	108179750	50	+	0	0	0
chr4	108179751	108179800	50	+	0	0	0
chr4	123704751	123704800	50	+	1	0	3
chr4	7126951	7127000	50	-	0	0	0
chr4	7127001	7127050	50	-	0	0	0
chr4	40256751	40256800	50	-	0	0	0
chr4	40917901	40917950	50	-	0	0	6
chr4	186495001	186495050	50	-	0	0	5
chr5	40437901	40437950	50	+	0	0	6
chr5	133362401	133362450	50	+	0	0	0
chr5	179051701	179051750	50	+	0	0	0
chr5	41419051	41419100	50	-	0	0	5
chr5	71895551	71895600	50	-	1	0	11
chr5	77800751	77800800	50	-	1	0	5
chr5	175349301	175349350	50	-	0	0	0
chr6	36391001	36391050	50	+	1	0	0
chr6	43598101	43598150	50	+	0	0	0
chr6	44458201	44458250	50	+	0	0	6
chr6	86159751	86159800	50	+	0	0	3
chr6	109156701	109156750	50	+	1	0	4
chr6	114685651	114685700	50	+	0	0	0
chr6	114685701	114685750	50	+	0	0	0
chr6	130008601	130008650	50	+	1	0	1
chr6	143592351	143592400	50	+	0	0	5
chr6	149353151	149353200	50	+	0	0	12
chr6	149353201	149353250	50	+	0	0	12
chr6	163338801	163338850	50	+	0	0	0
chr6	169497501	169497550	50	+	0	0	4
chr6	43111301	43111350	50	-	0	0	0
chr6	143014651	143014700	50	-	0	0	6
chr6	154298351	154298400	50	-	0	0	0
chr6	169728601	169728650	50	-	0	0	0
chr7	2673651	2673700	50	+	0	0	0
chr7	17814101	17814150	50	+	0	0	15
chr7	22711151	22711200	50	+	1	0	5
chr7	41741201	41741250	50	+	0	1	33
chr7	102632401	102632450	50	+	0	0	2
chr7	107580501	107580550	50	+	1	0	2
chr7	111468301	111468350	50	+	0	0	8
chr7	130530701	130530750	50	+	0	0	0
chr7	130530751	130530800	50	+	0	0	0
chr7	130929251	130929300	50	+	1	0	2
chr7	131318501	131318550	50	+	0	0	0
chr7	151189201	151189250	50	+	1	0	6
chr7	43507201	43507250	50	-	0	0	2
chr7	73686951	73687000	50	-	0	0	0
chr7	100926351	100926400	50	-	0	0	0
chr7	105447151	105447200	50	-	0	0	5
chr7	127516501	127516550	50	-	1	0	9
chr8	13224201	13224250	50	+	1	1	7
chr8	13224251	13224300	50	+	1	1	7
chr8	37595301	37595350	50	+	0	0	5
chr8	38713801	38713850	50	+	1	0	7
chr8	41113901	41113950	50	+	0	0	0
chr8	58473901	58473950	50	+	0	0	0
chr8	95232051	95232100	50	+	1	0	4
chr8	99410751	99410800	50	+	1	0	4
chr8	99422101	99422150	50	+	1	0	0
chr8	103766651	103766700	50	+	0	0	1
chr8	103820851	103820900	50	+	0	0	10
chr8	105743501	105743550	50	+	0	0	1
chr8	117752651	117752700	50	+	0	0	6
chr8	125642151	125642200	50	+	0	0	5
chr8	131012351	131012400	50	+	0	0	0
chr8	134165351	134165400	50	+	0	0	6
chr8	141555251	141555300	50	+	0	0	0
chr8	8153601	8153650	50	-	0	0	9
chr8	11279301	11279350	50	-	0	0	0
chr8	22932251	22932300	50	-	1	0	2
chr8	23275201	23275250	50	-	0	0	3
chr8	25864751	25864800	50	-	0	0	0
chr8	27138601	27138650	50	-	0	0	0
chr8	42150701	42150750	50	-	0	0	1
chr8	48522901	48522950	50	-	0	0	1
chr8	57802601	57802650	50	-	0	0	4
chr8	59130901	59130950	50	-	0	0	0
chr8	59465451	59465500	50	-	0	0	0
chr8	81962951	81963000	50	-	1	0	2
chr8	89290551	89290600	50	-	0	0	0
chr8	95168701	95168750	50	-	1	0	4
chr8	104117601	104117650	50	-	0	0	10
chr8	105655301	105655350	50	-	1	0	5
chr8	119344801	119344850	50	-	1	0	5
chr8	125784451	125784500	50	-	1	0	0
chr8	128217601	128217650	50	-	1	0	0
chr9	16058151	16058200	50	+	0	0	4
chr9	33151351	33151400	50	+	0	0	3
chr9	37995251	37995300	50	+	0	0	2
chr9	97707951	97708000	50	+	1	0	9
chr9	124034451	124034500	50	+	0	1	3
chr9	16413551	16413600	50	-	1	0	18
chr9	36625401	36625450	50	-	0	0	0
chr9	78830251	78830300	50	-	0	0	2
chr9	91390251	91390300	50	-	1	0	5
chr9	116919051	116919100	50	-	0	0	0
chr9	116919101	116919150	50	-	0	0	0
chr9	127023701	127023750	50	-	0	1	0
chr10	13812301	13812350	50	+	1	0	6
chr10	30026001	30026050	50	+	1	0	5
chr10	30026051	30026100	50	+	1	0	5
chr10	62704501	62704550	50	+	0	0	22
chr10	70992201	70992250	50	+	0	0	1
chr10	104957151	104957200	50	+	0	0	0
chr10	128948601	128948650	50	+	0	0	0
chr10	79261151	79261200	50	-	1	0	9
chr10	79352801	79352850	50	-	0	0	8
chr10	79471251	79471300	50	-	0	0	9
chr10	79471301	79471350	50	-	0	0	9
chr10	114423351	114423400	50	-	0	0	2
chr10	114679551	114679600	50	-	0	0	0
chr10	124264351	124264400	50	-	0	0	1
chr11	3168301	3168350	50	+	0	0	0
chr11	18656401	18656450	50	+	0	0	0
chr11	19686951	19687000	50	+	0	0	3
chr11	27234951	27235000	50	+	0	0	7
chr11	35571401	35571450	50	+	0	0	5
chr11	62321301	62321350	50	+	0	1	0
chr11	67777501	67777550	50	+	0	0	0
chr11	117110251	117110300	50	+	0	0	1
chr11	121915901	121915950	50	+	1	0	4
chr11	128206451	128206500	50	+	1	0	12
chr11	6378601	6378650	50	-	0	0	0
chr11	62539201	62539250	50	-	0	0	0
chr11	65788551	65788600	50	-	0	0	0
chr11	65788601	65788650	50	-	0	0	0
chr11	77530451	77530500	50	-	0	0	0
chr11	93381501	93381550	50	-	0	0	1
chr11	120079601	120079650	50	-	0	0	0
chr11	126507801	126507850	50	-	0	0	0
chr12	12889851	12889900	50	+	0	0	0
chr12	52575701	52575750	50	+	0	0	0
chr12	52575751	52575800	50	+	0	0	0
chr12	66285801	66285850	50	+	1	0	1
chr12	88323951	88324000	50	+	0	0	4
chr12	88324001	88324050	50	+	0	0	4
chr12	100536801	100536850	50	+	0	0	0
chr12	6444901	6444950	50	-	0	1	1
chr12	11803201	11803250	50	-	0	0	8
chr12	32371001	32371050	50	-	0	0	0
chr12	50991351	50991400	50	-	1	0	2
chr12	50991401	50991450	50	-	1	0	2
chr12	63328151	63328200	50	-	0	0	4
chr12	96428501	96428550	50	-	0	0	5
chr12	96613651	96613700	50	-	0	0	0
chr12	108098051	108098100	50	-	0	0	0
chr12	116774601	116774650	50	-	0	0	0
chr12	123540651	123540700	50	-	1	0	4
chr13	24044101	24044150	50	+	0	0	2
chr13	75346401	75346450	50	+	0	0	0
chr13	99095751	99095800	50	+	0	0	3
chr13	27746451	27746500	50	-	1	0	0
chr13	44887951	44888000	50	-	1	0	10
chr13	97793951	97794000	50	-	0	0	6
chr14	61994601	61994650	50	+	1	1	6
chr14	61994651	61994700	50	+	1	1	6
chr14	65095901	65095950	50	+	0	0	0
chr14	54914001	54914050	50	-	0	0	3
chr14	54914051	54914100	50	-	0	0	3
chr15	40559251	40559300	50	+	0	0	1
chr15	52821401	52821450	50	+	0	0	0
chr15	66085001	66085050	50	+	1	0	3
chr15	74709651	74709700	50	+	0	0	0
chr15	75965551	75965600	50	+	0	0	0
chr15	85956901	85956950	50	+	1	0	1
chr15	100191801	100191850	50	+	0	0	10
chr15	40882051	40882100	50	-	0	0	0
chr15	74782251	74782300	50	-	0	0	0
chr15	75953501	75953550	50	-	0	0	0
chr15	91203851	91203900	50	-	0	0	0
chr16	20880251	20880300	50	+	0	0	5
chr16	20880301	20880350	50	+	0	0	5
chr16	23434801	23434850	50	+	0	0	2
chr16	67011801	67011850	50	+	0	0	0
chr16	69564801	69564850	50	+	1	0	6
chr16	3207551	3207600	50	-	0	0	0
chr16	23478101	23478150	50	-	0	0	0
chr16	70772401	70772450	50	-	0	1	1
chr16	86386901	86386950	50	-	1	0	5
chr17	7490901	7490950	50	+	0	0	0
chr17	7490951	7491000	50	+	0	0	0
chr17	16893701	16893750	50	+	0	0	0
chr17	28760751	28760800	50	+	1	0	0
chr17	30602201	30602250	50	+	0	0	0
chr17	36833501	36833550	50	+	0	0	0
chr17	46564101	46564150	50	+	0	0	4
chr17	69437451	69437500	50	+	0	0	27
chr17	70419301	70419350	50	+	0	0	0
chr17	7531101	7531150	50	-	0	0	0
chr17	38170051	38170100	50	-	0	0	0
chr17	38473751	38473800	50	-	0	0	0
chr17	39548651	39548700	50	-	0	0	7
chr17	54776901	54776950	50	-	0	0	0
chr17	74712251	74712300	50	-	0	1	2
chr18	3037551	3037600	50	+	1	0	0
chr18	54558001	54558050	50	+	0	0	2
chr18	12279201	12279250	50	-	0	0	0
chr18	12279251	12279300	50	-	0	0	0
chr18	33901801	33901850	50	-	0	0	1
chr18	33901851	33901900	50	-	0	0	1
chr18	56029701	56029750	50	-	1	0	8
chr19	342951	343000	50	+	0	0	0
chr19	18597451	18597500	50	+	0	0	0
chr20	5638101	5638150	50	+	0	0	0
chr20	33193051	33193100	50	+	0	0	2
chr20	36825351	36825400	50	+	0	0	3
chr20	45583351	45583400	50	+	0	0	3
chr20	47299251	47299300	50	+	0	0	0
chr20	49989051	49989100	50	+	0	0	2
chr20	50366901	50366950	50	+	0	0	0
chr20	327301	327350	50	-	0	0	0
chr20	4153201	4153250	50	-	0	0	1
chr20	17824151	17824200	50	-	1	0	0
chr20	18686251	18686300	50	-	0	0	0
chr20	32605501	32605550	50	-	1	0	5
chr20	33301251	33301300	50	-	0	0	3
chr20	44513701	44513750	50	-	0	0	0
chr20	52516301	52516350	50	-	0	0	6
chr20	52516351	52516400	50	-	0	0	6
chr20	55787701	55787750	50	-	0	0	0
chr21	35899401	35899450	50	+	0	0	2
chr21	44782351	44782400	50	+	0	0	0
chr21	46807001	46807050	50	+	0	0	0
chr21	30477701	30477750	50	-	0	0	6
chr22	43333651	43333700	50	+	0	0	0
chr22	45608201	45608250	50	+	0	0	0
chr22	19831951	19832000	50	-	0	0	0
chr22	44705301	44705350	50	-	0	0	1
chr22	46034801	46034850	50	-	0	0	6

### Sheet: (B) (6-4)PP repair coldspots
seqnames	start	end	width	strand	fire	superenhancer	loop
chr1	1087151	1087200	50	+	0	0	0
chr1	1917801	1917850	50	+	0	0	0
chr1	3418601	3418650	50	+	0	0	0
chr1	3418651	3418700	50	+	0	0	0
chr1	6197951	6198000	50	+	0	0	0
chr1	18119101	18119150	50	+	0	0	0
chr1	40149951	40150000	50	+	0	0	0
chr1	61390451	61390500	50	+	0	0	0
chr1	116184851	116184900	50	+	0	0	2
chr1	144994801	144994850	50	-	0	0	7
chr1	157190001	157190050	50	-	0	0	0
chr1	212104601	212104650	50	-	0	0	1
chr1	226041501	226041550	50	-	0	0	0
chr1	226041551	226041600	50	-	0	0	0
chr1	226617051	226617100	50	-	0	0	1
chr1	226617101	226617150	50	-	0	0	1
chr2	26734001	26734050	50	+	0	0	2
chr2	130570501	130570550	50	+	0	0	0
chr2	240301451	240301500	50	+	0	0	0
chr2	242690601	242690650	50	+	0	0	0
chr2	20398301	20398350	50	-	0	0	0
chr2	99225551	99225600	50	-	0	0	1
chr2	231855601	231855650	50	-	0	0	0
chr3	36872801	36872850	50	+	0	0	0
chr3	27525751	27525800	50	-	0	0	0
chr3	46792301	46792350	50	-	0	0	0
chr3	128323951	128324000	50	-	0	0	0
chr4	3437251	3437300	50	+	0	0	1
chr4	6565101	6565150	50	+	0	0	0
chr4	122988301	122988350	50	+	1	0	3
chr4	2845651	2845700	50	-	0	0	1
chr4	55524001	55524050	50	-	0	0	1
chr5	1252901	1252950	50	+	0	0	0
chr5	1337051	1337100	50	+	0	0	0
chr5	60140001	60140050	50	-	0	0	0
chr5	73205451	73205500	50	-	0	0	14
chr5	73205501	73205550	50	-	0	0	14
chr5	83680651	83680700	50	-	0	0	2
chr5	127874301	127874350	50	-	0	0	0
chr6	1522801	1522850	50	+	0	0	0
chr6	52149351	52149400	50	+	0	0	1
chr7	45125451	45125500	50	-	0	0	0
chr7	152161051	152161100	50	-	0	0	0
chr8	1106701	1106750	50	+	0	0	0
chr8	41002201	41002250	50	+	0	0	2
chr8	80524401	80524450	50	+	0	0	0
chr8	3306151	3306200	50	-	0	0	0
chr8	20996201	20996250	50	-	0	0	0
chr8	47829401	47829450	50	-	0	0	0
chr9	6008201	6008250	50	+	0	0	0
chr9	116172551	116172600	50	+	1	0	6
chr9	138274051	138274100	50	+	0	0	0
chr9	35689551	35689600	50	-	0	0	0
chr9	35689601	35689650	50	-	0	0	0
chr10	1233301	1233350	50	+	0	0	0
chr10	11485751	11485800	50	+	0	0	0
chr10	35930651	35930700	50	+	0	0	10
chr10	43614951	43615000	50	+	0	0	0
chr10	106400451	106400500	50	+	0	0	0
chr10	43541151	43541200	50	-	0	0	0
chr11	133035601	133035650	50	+	0	0	0
chr11	70576751	70576800	50	-	0	0	0
chr11	70576801	70576850	50	-	0	0	0
chr11	134261801	134261850	50	-	0	0	0
chr12	49993901	49993950	50	+	0	0	3
chr12	132271001	132271050	50	+	0	0	1
chr12	1902851	1902900	50	-	1	0	4
chr12	48723651	48723700	50	-	0	0	0
chr13	112710351	112710400	50	-	0	0	0
chr14	23513601	23513650	50	+	0	0	0
chr14	95623501	95623550	50	+	0	0	0
chr14	105556651	105556700	50	+	0	0	0
chr14	93696901	93696950	50	-	0	0	2
chr14	99819151	99819200	50	-	0	0	0
chr14	101108601	101108650	50	-	0	0	4
chr15	79370301	79370350	50	+	0	0	0
chr15	79370351	79370400	50	+	0	0	0
chr16	4833651	4833700	50	+	0	0	0
chr16	22385551	22385600	50	+	0	0	1
chr16	22019901	22019950	50	-	0	0	2
chr16	88798301	88798350	50	-	0	0	0
chr16	88798351	88798400	50	-	0	0	0
chr17	1928501	1928550	50	+	0	0	0
chr17	66016101	66016150	50	+	0	0	0
chr17	47987851	47987900	50	-	0	0	1
chr17	48638501	48638550	50	-	0	0	0
chr17	80918001	80918050	50	-	0	0	0
chr19	7990851	7990900	50	+	0	0	0
chr19	12880801	12880850	50	+	0	0	0
chr19	58546551	58546600	50	+	0	0	0
chr19	496401	496450	50	-	0	0	0
chr19	11364301	11364350	50	-	0	0	0
chr19	39687851	39687900	50	-	0	0	0
chr19	45494401	45494450	50	-	0	0	0
chr19	45494451	45494500	50	-	0	0	0
chr19	47763951	47764000	50	-	0	0	0
chr19	50036651	50036700	50	-	0	0	0
chr19	50796151	50796200	50	-	0	0	0
chr20	62876001	62876050	50	+	0	0	0
chr20	24873401	24873450	50	-	0	0	0
chr21	43892001	43892050	50	-	0	0	0
chr22	39656501	39656550	50	-	0	0	0
chr22	39656551	39656600	50	-	0	0	0
chr22	48698851	48698900	50	-	0	0	0
chr22	49942951	49943000	50	-	0	0	0

### Sheet: (C) CPD repair hotspots
seqnames	start	end	width	strand	fire	superenhancer	loop
chr1	10754801	10754850	50	+	0	0	0
chr1	17880751	17880800	50	+	0	0	0
chr1	36852301	36852350	50	+	0	1	0
chr1	64599051	64599100	50	+	0	0	15
chr1	156186301	156186350	50	+	0	0	0
chr1	156186351	156186400	50	+	0	0	0
chr1	156186401	156186450	50	+	0	0	0
chr1	206848451	206848500	50	+	0	0	1
chr1	228581251	228581300	50	+	0	0	0
chr1	249167401	249167450	50	+	0	0	0
chr1	55702401	55702450	50	-	0	0	10
chr1	59582701	59582750	50	-	0	0	6
chr1	59582751	59582800	50	-	0	0	6
chr1	85401951	85402000	50	-	1	0	1
chr1	155149201	155149250	50	-	0	0	0
chr1	156186251	156186300	50	-	0	0	0
chr1	169843651	169843700	50	-	0	0	2
chr1	201106951	201107000	50	-	0	0	0
chr1	246981251	246981300	50	-	0	0	0
chr2	20155801	20155850	50	+	1	0	10
chr2	20155851	20155900	50	+	1	0	10
chr2	43037851	43037900	50	+	0	0	4
chr2	201621901	201621950	50	+	0	0	4
chr2	238449651	238449700	50	+	0	0	1
chr2	238449701	238449750	50	+	0	0	1
chr2	26100651	26100700	50	-	0	0	0
chr2	26241101	26241150	50	-	1	0	1
chr2	37938601	37938650	50	-	1	0	3
chr2	46536901	46536950	50	-	0	0	7
chr2	72162351	72162400	50	-	0	0	0
chr2	133036001	133036050	50	-	0	0	1
chr2	151024251	151024300	50	-	0	0	2
chr2	199173901	199173950	50	-	0	0	3
chr2	208104351	208104400	50	-	1	1	3
chr2	208104401	208104450	50	-	1	1	3
chr3	14445451	14445500	50	+	0	0	1
chr3	14445501	14445550	50	+	0	0	1
chr3	123453251	123453300	50	+	0	1	1
chr3	123967501	123967550	50	+	1	0	2
chr3	137838351	137838400	50	+	0	0	0
chr3	137838401	137838450	50	+	0	0	0
chr3	140911151	140911200	50	+	0	0	0
chr3	140911201	140911250	50	+	0	0	0
chr3	158427651	158427700	50	+	0	0	3
chr3	158427701	158427750	50	+	0	0	3
chr3	161285951	161286000	50	+	0	0	0
chr3	23824701	23824750	50	-	0	0	0
chr3	58478451	58478500	50	-	0	0	0
chr3	58478501	58478550	50	-	0	0	0
chr3	97591251	97591300	50	-	0	0	0
chr3	160167651	160167700	50	-	0	0	2
chr3	160167701	160167750	50	-	0	0	2
chr3	195269251	195269300	50	-	0	0	0
chr4	187387651	187387700	50	+	0	0	0
chr4	187387701	187387750	50	+	0	0	0
chr4	56262001	56262050	50	-	0	0	0
chr4	56262051	56262100	50	-	0	0	0
chr4	81019051	81019100	50	-	0	0	3
chr4	144305901	144305950	50	-	0	0	5
chr5	34489751	34489800	50	+	0	0	8
chr5	74054701	74054750	50	+	0	0	0
chr5	74054751	74054800	50	+	0	0	0
chr5	83730001	83730050	50	+	0	0	1
chr5	83730051	83730100	50	+	0	0	1
chr5	172297451	172297500	50	+	0	0	0
chr5	16894801	16894850	50	-	0	0	4
chr5	110471851	110471900	50	-	0	0	2
chr5	110471901	110471950	50	-	0	0	2
chr5	111296351	111296400	50	-	0	0	9
chr6	12403901	12403950	50	+	0	0	1
chr6	12403951	12404000	50	+	0	0	1
chr6	56716851	56716900	50	+	1	0	7
chr6	81477801	81477850	50	+	0	0	0
chr6	119558551	119558600	50	+	0	0	0
chr6	119558601	119558650	50	+	0	0	0
chr6	119558651	119558700	50	+	0	0	0
chr6	11231251	11231300	50	-	1	0	4
chr6	32939501	32939550	50	-	0	1	5
chr6	41680651	41680700	50	-	0	0	0
chr6	119558601	119558650	50	-	0	0	0
chr6	119558651	119558700	50	-	0	0	0
chr6	151136351	151136400	50	-	0	0	0
chr7	4784851	4784900	50	+	0	0	0
chr7	27174301	27174350	50	+	0	0	8
chr8	134310301	134310350	50	+	0	0	6
chr8	134372901	134372950	50	+	0	0	7
chr8	134848001	134848050	50	+	0	0	0
chr8	134848051	134848100	50	+	0	0	0
chr8	10657351	10657400	50	-	0	0	1
chr8	29939501	29939550	50	-	0	0	11
chr8	62504051	62504100	50	-	0	0	1
chr8	102217101	102217150	50	-	0	0	2
chr8	128747551	128747600	50	-	0	0	2
chr8	128747601	128747650	50	-	0	0	2
chr8	128962051	128962100	50	-	0	0	0
chr8	128962101	128962150	50	-	0	0	0
chr8	144577351	144577400	50	-	0	0	0
chr9	14243301	14243350	50	+	0	0	19
chr9	14243351	14243400	50	+	0	0	19
chr9	123975701	123975750	50	+	0	0	2
chr9	14243351	14243400	50	-	0	0	19
chr9	35798751	35798800	50	-	1	0	1
chr9	37618001	37618050	50	-	0	0	1
chr9	134000851	134000900	50	-	1	0	2
chr10	43270251	43270300	50	+	0	0	0
chr10	134232401	134232450	50	-	0	0	0
chr10	134232451	134232500	50	-	0	0	0
chr11	18656401	18656450	50	+	0	0	0
chr11	27740151	27740200	50	+	0	0	35
chr11	35282451	35282500	50	+	0	0	7
chr11	47236801	47236850	50	+	0	0	0
chr11	67142001	67142050	50	+	0	0	0
chr11	67142051	67142100	50	+	0	0	0
chr11	128778651	128778700	50	+	0	0	0
chr11	128778701	128778750	50	+	0	0	0
chr11	75337401	75337450	50	-	0	0	3
chr11	116897401	116897450	50	-	1	0	5
chr11	116897451	116897500	50	-	1	0	5
chr12	754901	754950	50	+	0	0	0
chr12	27695801	27695850	50	+	1	0	5
chr12	46383551	46383600	50	+	0	0	0
chr12	109116801	109116850	50	+	0	0	2
chr12	109116851	109116900	50	+	0	0	2
chr12	118809401	118809450	50	+	0	0	2
chr12	125389551	125389600	50	+	0	0	0
chr12	48329051	48329100	50	-	0	0	0
chr12	55658951	55659000	50	-	0	0	0
chr12	68304601	68304650	50	-	0	0	4
chr12	68304651	68304700	50	-	0	0	4
chr12	115573651	115573700	50	-	1	0	13
chr12	115573701	115573750	50	-	1	0	13
chr13	95740351	95740400	50	+	0	0	0
chr13	97183451	97183500	50	+	0	0	0
chr13	114461801	114461850	50	-	0	0	0
chr13	114461851	114461900	50	-	0	0	0
chr14	53477701	53477750	50	+	0	0	0
chr14	53477751	53477800	50	+	0	0	0
chr14	57816251	57816300	50	+	0	0	0
chr14	88237751	88237800	50	+	0	0	0
chr14	28694551	28694600	50	-	0	0	0
chr14	55604201	55604250	50	-	0	0	3
chr14	55604251	55604300	50	-	0	0	3
chr14	69526851	69526900	50	-	0	1	1
chr14	88237751	88237800	50	-	0	0	0
chr14	102783251	102783300	50	-	1	0	2
chr14	102783301	102783350	50	-	1	0	2
chr15	40126051	40126100	50	+	1	0	6
chr15	75744551	75744600	50	+	0	0	3
chr15	91445551	91445600	50	-	0	0	0
chr16	11444851	11444900	50	+	0	1	0
chr16	67897301	67897350	50	+	0	0	1
chr16	67897351	67897400	50	+	0	0	1
chr16	4360051	4360100	50	-	0	0	0
chr16	80617451	80617500	50	-	0	0	0
chr17	13965751	13965800	50	+	0	0	11
chr17	22020701	22020750	50	+	0	0	0
chr17	28760651	28760700	50	+	1	0	0
chr17	31149701	31149750	50	+	0	0	1
chr17	31149751	31149800	50	+	0	0	1
chr17	31149801	31149850	50	+	0	0	1
chr17	41466101	41466150	50	+	0	0	2
chr17	41466151	41466200	50	+	0	0	2
chr17	45266501	45266550	50	+	0	0	5
chr17	45266551	45266600	50	+	0	0	5
chr17	45266601	45266650	50	+	0	0	5
chr17	2262801	2262850	50	-	0	0	0
chr17	8198701	8198750	50	-	0	0	0
chr17	8198751	8198800	50	-	0	0	0
chr17	22020701	22020750	50	-	0	0	0
chr17	29412701	29412750	50	-	0	0	4
chr17	29412751	29412800	50	-	0	0	4
chr17	31149751	31149800	50	-	0	0	1
chr17	38608651	38608700	50	-	0	1	3
chr17	38608701	38608750	50	-	0	1	3
chr17	46126101	46126150	50	-	0	0	0
chr17	54776901	54776950	50	-	0	0	0
chr17	63290401	63290450	50	-	0	0	12
chr18	20015451	20015500	50	+	0	0	9
chr18	33889651	33889700	50	-	0	0	1
chr19	6423951	6424000	50	+	0	0	0
chr19	23254201	23254250	50	+	0	0	0
chr19	47164701	47164750	50	+	0	0	0
chr19	47164751	47164800	50	+	0	0	0
chr19	1155151	1155200	50	-	0	0	0
chr19	2247201	2247250	50	-	0	0	0
chr19	45842001	45842050	50	-	0	0	0
chr20	11206251	11206300	50	+	0	0	16
chr20	11791951	11792000	50	+	0	0	0
chr20	34104351	34104400	50	+	0	0	0
chr20	48760951	48761000	50	-	0	0	0
chr21	40127651	40127700	50	+	0	0	3
chr22	41444901	41444950	50	+	0	0	0
