## Supplementary Tables for "Nucleotide excision repair hotspots and coldspots of UV-induced DNA damage in the human genome": Supplementary_Table_11.xlsx

### Sheet: (A) down
GO biological process complete	Homo sapiens - REFLIST (20851)	upload_1 (2503)	upload_1 (expected)	upload_1 (over/under)	upload_1 (fold Enrichment)	upload_1 (Bonferroni p-value)
detection of chemical stimulus involved in sensory perception of smell (GO:0050911)	439	2	52.7	-	0.04	2.89e-15
detection of chemical stimulus involved in sensory perception (GO:0050907)	488	6	58.58	-	0.1	3.93e-13
detection of chemical stimulus (GO:0009593)	525	10	63.02	-	0.16	1.61e-11
sensory perception of smell (GO:0007608)	468	7	56.18	-	0.12	2.06e-11
regulation of metabolic process (GO:0019222)	6733	999	808.24	+	1.24	4.16e-10
detection of stimulus involved in sensory perception (GO:0050906)	549	14	65.9	-	0.21	9.04e-10
sensory perception of chemical stimulus (GO:0007606)	541	14	64.94	-	0.22	1.82e-09
regulation of macromolecule metabolic process (GO:0060255)	6183	919	742.22	+	1.24	8.46e-09
metabolic process (GO:0008152)	8403	1195	1008.71	+	1.18	1.1e-08
cellular metabolic process (GO:0044237)	7652	1099	918.56	+	1.2	2.67e-08
detection of stimulus (GO:0051606)	698	28	83.79	-	0.33	1.07e-07
regulation of cellular metabolic process (GO:0031323)	6263	920	751.82	+	1.22	1.15e-07
biological_process (GO:0008150)	17780	2254	2134.35	+	1.06	1.74e-07
organic substance metabolic process (GO:0071704)	7840	1115	941.13	+	1.18	2.06e-07
regulation of nitrogen compound metabolic process (GO:0051171)	5870	866	704.65	+	1.23	3.31e-07
regulation of primary metabolic process (GO:0080090)	6055	888	726.86	+	1.22	4.92e-07
primary metabolic process (GO:0044238)	7465	1062	896.12	+	1.19	1.05e-06
cellular process (GO:0009987)	14616	1904	1754.54	+	1.09	2.95e-06
nitrogen compound metabolic process (GO:0006807)	7000	999	840.3	+	1.19	3.75e-06
regulation of cellular protein metabolic process (GO:0032268)	2661	427	319.43	+	1.34	5.35e-05
regulation of protein metabolic process (GO:0051246)	2832	450	339.96	+	1.32	6.18e-05
macromolecule metabolic process (GO:0043170)	6181	883	741.98	+	1.19	9.78e-05
cellular component organization or biogenesis (GO:0071840)	5810	835	697.45	+	1.2	0.000122
positive regulation of biological process (GO:0048518)	6252	887	750.5	+	1.18	0.000313
G protein-coupled receptor signaling pathway (GO:0007186)	1320	93	158.46	-	0.59	0.000393
organonitrogen compound metabolic process (GO:1901564)	5307	766	637.06	+	1.2	0.00044
biological regulation (GO:0065007)	12470	1635	1496.93	+	1.09	0.000809
cellular component organization (GO:0016043)	5620	802	674.64	+	1.19	0.000982
cellular nitrogen compound metabolic process (GO:0034641)	3449	522	414.03	+	1.26	0.00104
cellular macromolecule metabolic process (GO:0044260)	5073	731	608.97	+	1.2	0.00142
positive regulation of cellular process (GO:0048522)	5516	786	662.15	+	1.19	0.00181
negative regulation of biological process (GO:0048519)	5377	767	645.47	+	1.19	0.00242
positive regulation of metabolic process (GO:0009893)	3691	550	443.08	+	1.24	0.00253
regulation of biological process (GO:0050789)	11770	1546	1412.9	+	1.09	0.00325
regulation of protein modification process (GO:0031399)	1873	305	224.84	+	1.36	0.00442
regulation of gene expression (GO:0010468)	4483	650	538.15	+	1.21	0.00487
regulation of developmental process (GO:0050793)	2624	405	314.99	+	1.29	0.00784
cellular protein metabolic process (GO:0044267)	3704	547	444.64	+	1.23	0.00814
protein metabolic process (GO:0019538)	4298	624	515.94	+	1.21	0.00834
positive regulation of macromolecule metabolic process (GO:0010604)	3394	506	407.42	+	1.24	0.0094
negative regulation of cellular process (GO:0048523)	4795	687	575.6	+	1.19	0.01
gene expression (GO:0010467)	2026	322	243.21	+	1.32	0.0149
regulation of cellular component organization (GO:0051128)	2529	389	303.59	+	1.28	0.0191
regulation of cellular process (GO:0050794)	11071	1454	1328.99	+	1.09	0.02
cellular response to chemical stimulus (GO:0070887)	2937	442	352.56	+	1.25	0.024
regulation of biosynthetic process (GO:0009889)	4291	618	515.1	+	1.2	0.0262
complement activation, classical pathway (GO:0006958)	161	2	19.33	-	0.1	0.0267
regulation of cellular component movement (GO:0051270)	1022	180	122.68	+	1.47	0.0284
positive regulation of cell death (GO:0010942)	712	134	85.47	+	1.57	0.0286
sensory perception (GO:0007600)	977	69	117.28	-	0.59	0.0345
positive regulation of cellular metabolic process (GO:0031325)	3383	499	406.1	+	1.23	0.0366
regulation of multicellular organismal process (GO:0051239)	3183	473	382.09	+	1.24	0.0372
regulation of cell motility (GO:2000145)	938	167	112.6	+	1.48	0.0379
regulation of phosphate metabolic process (GO:0019220)	1818	290	218.24	+	1.33	0.041
regulation of phosphorus metabolic process (GO:0051174)	1819	290	218.36	+	1.33	0.0414

### Sheet: (B) up_down
GO biological process complete	Homo sapiens - REFLIST (20851)	upload_4 (3019)	upload_4 (expected)	upload_4 (over/under)	upload_4 (fold Enrichment)	upload_4 (Bonferroni p-value)
cellular metabolic process (GO:0044237)	7652	1452	1107.93	+	1.31	1e-28
metabolic process (GO:0008152)	8403	1555	1216.66	+	1.28	4.42e-27
primary metabolic process (GO:0044238)	7465	1406	1080.85	+	1.3	1.01e-25
organic substance metabolic process (GO:0071704)	7840	1454	1135.15	+	1.28	3.02e-24
nitrogen compound metabolic process (GO:0006807)	7000	1325	1013.52	+	1.31	5.35e-24
cellular process (GO:0009987)	14616	2394	2116.24	+	1.13	7.02e-23
macromolecule metabolic process (GO:0043170)	6181	1184	894.94	+	1.32	1.43e-21
cellular macromolecule metabolic process (GO:0044260)	5073	1007	734.52	+	1.37	2.82e-21
biological_process (GO:0008150)	17780	2768	2574.35	+	1.08	7.28e-20
cellular protein metabolic process (GO:0044267)	3704	748	536.3	+	1.39	3.17e-15
macromolecule modification (GO:0043412)	3299	680	477.66	+	1.42	4.51e-15
organonitrogen compound metabolic process (GO:1901564)	5307	997	768.4	+	1.3	5.43e-14
cellular protein modification process (GO:0006464)	3079	634	445.81	+	1.42	1.47e-13
protein modification process (GO:0036211)	3079	634	445.81	+	1.42	1.47e-13
protein metabolic process (GO:0019538)	4298	832	622.3	+	1.34	2.44e-13
organelle organization (GO:0006996)	3428	681	496.34	+	1.37	6.44e-12
cellular component organization or biogenesis (GO:0071840)	5810	1054	841.23	+	1.25	3.34e-11
cellular component organization (GO:0016043)	5620	1015	813.72	+	1.25	5.34e-10
cellular localization (GO:0051641)	2411	498	349.09	+	1.43	7.65e-10
detection of chemical stimulus involved in sensory perception (GO:0050907)	488	16	70.66	-	0.23	8.53e-10
cellular nitrogen compound metabolic process (GO:0034641)	3449	669	499.38	+	1.34	1.11e-09
nucleobase-containing compound metabolic process (GO:0006139)	2805	562	406.13	+	1.38	1.49e-09
heterocycle metabolic process (GO:0046483)	2983	590	431.91	+	1.37	2.51e-09
macromolecule localization (GO:0033036)	2537	515	367.33	+	1.4	3.71e-09
cellular aromatic compound metabolic process (GO:0006725)	3029	596	438.57	+	1.36	4.24e-09
organic cyclic compound metabolic process (GO:1901360)	3262	633	472.3	+	1.34	6.16e-09
sensory perception of chemical stimulus (GO:0007606)	541	22	78.33	-	0.28	7.44e-09
protein localization (GO:0008104)	2201	452	318.68	+	1.42	3.12e-08
detection of chemical stimulus involved in sensory perception of smell (GO:0050911)	439	15	63.56	-	0.24	3.23e-08
detection of stimulus involved in sensory perception (GO:0050906)	549	24	79.49	-	0.3	4.58e-08
sensory perception of smell (GO:0007608)	468	18	67.76	-	0.27	9.84e-08
nucleic acid metabolic process (GO:0090304)	2292	464	331.86	+	1.4	1.07e-07
cell cycle (GO:0007049)	1331	293	192.71	+	1.52	1.03e-06
regulation of metabolic process (GO:0019222)	6733	1155	974.87	+	1.18	1.05e-06
protein modification by small protein conjugation or removal (GO:0070647)	989	231	143.2	+	1.61	1.38e-06
organic substance biosynthetic process (GO:1901576)	2871	550	415.69	+	1.32	1.99e-06
detection of chemical stimulus (GO:0009593)	525	26	76.01	-	0.34	2.8e-06
protein modification by small protein conjugation (GO:0032446)	779	188	112.79	+	1.67	8.88e-06
biosynthetic process (GO:0009058)	2948	557	426.84	+	1.3	1.02e-05
cellular biosynthetic process (GO:0044249)	2767	527	400.63	+	1.32	1.28e-05
G protein-coupled receptor signaling pathway (GO:0007186)	1320	111	191.12	-	0.58	1.28e-05
adaptive immune response (GO:0002250)	613	36	88.76	-	0.41	1.42e-05
regulation of macromolecule metabolic process (GO:0060255)	6183	1059	895.23	+	1.18	2.03e-05
regulation of cellular metabolic process (GO:0031323)	6263	1071	906.81	+	1.18	2.03e-05
organic substance transport (GO:0071702)	2217	434	321	+	1.35	2.73e-05
establishment of protein localization (GO:0045184)	1617	333	234.12	+	1.42	2.98e-05
nitrogen compound transport (GO:0071705)	1859	373	269.16	+	1.39	4.06e-05
regulation of primary metabolic process (GO:0080090)	6055	1036	876.7	+	1.18	4.07e-05
gene expression (GO:0010467)	2026	401	293.34	+	1.37	4.56e-05
cellular catabolic process (GO:0044248)	1795	362	259.9	+	1.39	5.22e-05
cellular response to stress (GO:0033554)	1751	354	253.53	+	1.4	5.42e-05
protein ubiquitination (GO:0016567)	700	169	101.35	+	1.67	5.95e-05
cellular macromolecule localization (GO:0070727)	1643	334	237.89	+	1.4	0.000106
regulation of nitrogen compound metabolic process (GO:0051171)	5870	1003	849.91	+	1.18	0.00012
localization (GO:0051179)	5768	987	835.14	+	1.18	0.000131
intracellular transport (GO:0046907)	1527	313	221.09	+	1.42	0.000156
positive regulation of metabolic process (GO:0009893)	3691	665	534.42	+	1.24	0.000164
regulation of catabolic process (GO:0009894)	1005	222	145.51	+	1.53	0.000171
cellular protein localization (GO:0034613)	1635	331	236.73	+	1.4	0.000181
amide transport (GO:0042886)	1589	323	230.07	+	1.4	0.000183
cell division (GO:0051301)	495	128	71.67	+	1.79	0.000189
protein transport (GO:0015031)	1525	312	220.8	+	1.41	0.000189
RNA metabolic process (GO:0016070)	1690	340	244.69	+	1.39	0.000194
positive regulation of macromolecule metabolic process (GO:0010604)	3394	615	491.41	+	1.25	0.000338
peptide transport (GO:0015833)	1555	315	225.15	+	1.4	0.000374
positive regulation of nitrogen compound metabolic process (GO:0051173)	3219	584	466.08	+	1.25	0.000773
phosphorus metabolic process (GO:0006793)	2169	414	314.05	+	1.32	0.00101
positive regulation of cellular metabolic process (GO:0031325)	3383	609	489.82	+	1.24	0.00103
macromolecule catabolic process (GO:0009057)	1069	228	154.78	+	1.47	0.00131
catabolic process (GO:0009056)	2071	397	299.86	+	1.32	0.00134
cellular macromolecule catabolic process (GO:0044265)	912	200	132.05	+	1.51	0.00146
peptidyl-amino acid modification (GO:0018193)	874	193	126.55	+	1.53	0.00175
plasma membrane invagination (GO:0099024)	138	1	19.98	-	0.05	0.00223
establishment of localization (GO:0051234)	4665	804	675.44	+	1.19	0.00269
regulation of cellular catabolic process (GO:0031329)	842	186	121.91	+	1.53	0.00297
cellular component biogenesis (GO:0044085)	2653	488	384.13	+	1.27	0.00299
phosphate-containing compound metabolic process (GO:0006796)	2142	405	310.14	+	1.31	0.00331
organic substance catabolic process (GO:1901575)	1770	344	256.28	+	1.34	0.00336
sensory perception (GO:0007600)	977	83	141.46	-	0.59	0.00347
regulation of cellular response to stress (GO:0080135)	735	166	106.42	+	1.56	0.0044
cell cycle process (GO:0022402)	995	211	144.07	+	1.46	0.00539
regulation of cellular protein metabolic process (GO:0032268)	2661	487	385.28	+	1.26	0.00558
regulation of protein metabolic process (GO:0051246)	2832	514	410.04	+	1.25	0.00602
protein-containing complex subunit organization (GO:0043933)	1649	322	238.76	+	1.35	0.00624
phagocytosis, engulfment (GO:0006911)	129	1	18.68	-	0.05	0.00762
ubiquitin-dependent protein catabolic process (GO:0006511)	529	126	76.59	+	1.65	0.0108
positive regulation of cellular process (GO:0048522)	5516	927	798.66	+	1.16	0.0111
cellular macromolecule biosynthetic process (GO:0034645)	1711	330	247.73	+	1.33	0.0112
negative regulation of macromolecule metabolic process (GO:0010605)	2698	490	390.64	+	1.25	0.0115
mitotic cell cycle (GO:0000278)	696	156	100.77	+	1.55	0.0144
RNA processing (GO:0006396)	874	187	126.55	+	1.48	0.0154
transport (GO:0006810)	4535	775	656.62	+	1.18	0.0159
modification-dependent protein catabolic process (GO:0019941)	535	126	77.46	+	1.63	0.0167
protein-containing complex assembly (GO:0065003)	1406	278	203.57	+	1.37	0.0171
regulation of cell cycle (GO:0051726)	1243	250	179.97	+	1.39	0.018
peptidyl-lysine modification (GO:0018205)	306	82	44.31	+	1.85	0.0199
positive regulation of protein metabolic process (GO:0051247)	1724	330	249.62	+	1.32	0.0202
modification-dependent macromolecule catabolic process (GO:0043632)	546	128	79.05	+	1.62	0.0203
chromosome organization (GO:0051276)	1053	217	152.46	+	1.42	0.0236
negative regulation of metabolic process (GO:0009892)	2959	528	428.43	+	1.23	0.0244
Golgi vesicle transport (GO:0048193)	394	99	57.05	+	1.74	0.0245
proteasomal protein catabolic process (GO:0010498)	347	90	50.24	+	1.79	0.0247
proteolysis involved in cellular protein catabolic process (GO:0051603)	594	136	86	+	1.58	0.0283
positive regulation of cellular protein metabolic process (GO:0032270)	1616	311	233.98	+	1.33	0.0292
protein localization to organelle (GO:0033365)	762	166	110.33	+	1.5	0.0295
macromolecule biosynthetic process (GO:0009059)	1770	336	256.28	+	1.31	0.0311
mitotic cell cycle process (GO:1903047)	614	139	88.9	+	1.56	0.0312
detection of stimulus (GO:0051606)	698	56	101.06	-	0.55	0.0318
proteasome-mediated ubiquitin-dependent protein catabolic process (GO:0043161)	324	85	46.91	+	1.81	0.0347
nervous system process (GO:0050877)	1398	138	202.42	-	0.68	0.0357
cellular component assembly (GO:0022607)	2424	441	350.97	+	1.26	0.04
negative regulation of biological process (GO:0048519)	5377	898	778.53	+	1.15	0.0462
cellular response to DNA damage stimulus (GO:0006974)	781	168	113.08	+	1.49	0.0479

### Sheet: (C) up
GO biological process complete	Homo sapiens - REFLIST (20851)	upload_2 (810)	upload_2 (expected)	upload_2 (over/under)	upload_2 (fold Enrichment)	upload_2 (Bonferroni p-value)
homophilic cell adhesion via plasma membrane adhesion molecules (GO:0007156)	166	25	6.45	+	3.88	0.000482
cell-cell adhesion via plasma-membrane adhesion molecules (GO:0098742)	257	30	9.98	+	3	0.00378
potassium ion transport (GO:0006813)	169	23	6.57	+	3.5	0.00807
potassium ion transmembrane transport (GO:0071805)	159	21	6.18	+	3.4	0.0364

### Sheet: (D) down_up
GO biological process complete	Homo sapiens - REFLIST (20851)	upload_3 (1195)	upload_3 (expected)	upload_3 (over/under)	upload_3 (fold Enrichment)	upload_3 (Bonferroni p-value)
detection of chemical stimulus involved in sensory perception of smell (GO:0050911)	439	1	25.16	-	0.04	7.31e-06
detection of chemical stimulus (GO:0009593)	525	3	30.09	-	0.1	1.05e-05
sensory perception of smell (GO:0007608)	468	2	26.82	-	0.07	2.63e-05
detection of chemical stimulus involved in sensory perception (GO:0050907)	488	3	27.97	-	0.11	6.78e-05
biological_process (GO:0008150)	17780	1086	1019	+	1.07	0.000182
detection of stimulus involved in sensory perception (GO:0050906)	549	6	31.46	-	0.19	0.000933
detection of stimulus (GO:0051606)	698	11	40	-	0.27	0.00164
sensory perception of chemical stimulus (GO:0007606)	541	8	31.01	-	0.26	0.0198
